# Identification of genetic variation associated with high-temperature tolerance in cowpea

**DOI:** 10.1101/2025.04.09.647789

**Authors:** Akakpo Roland, Lee Elaine J, Pacheco Jacob B, Rios Esteban F, Kantar Michael B, Boukar Ousmane, Volz Kevin M, Akinmade Habib, Getino Luis, Boote Kenneth J, Muñoz-Amatriaín María, Morrell Peter L

## Abstract

Heat tolerance is an important trait in cowpea, a crop that constitutes the primary protein source for a large portion of the human population in sub-Saharan Africa. Cowpea grows across this region, with cultivated, landrace, semi-wild, and wild cowpeas germplasm growing across diverse climatic conditions. This study used environmental association (envGWAS) and allele frequency outlier approaches in a panel of 580 gene bank accessions to identify genomic regions associated with heat and limited precipitation. Because allele frequency outliers are detected independent of potential selection factors driving differentiation, we used a ranking-based approach to identify the climate variables most associated with variants among outliers. Precipitation-related variables dominated the signals we identified for envGWAS and allele frequency outliers. We found variants on all eleven chromosomes putatively associated with the adaptation of cowpea to higher-temperature environments. The considerable overlap between variants associated with low precipitation and high temperature suggests that these traits may be inextricably linked in cowpea. The Sahel region is the source of many accessions with derived variants associated with high temperature, suggesting the potential for accessions from this region to contribute to heat tolerance alleles for cowpea improvement.
