## Supplementary material for "Identification of genetic variation associated with high-temperature tolerance in cowpea": https://www.dropbox.com/scl/fo/u6645n1q3p8lxgrebujp6/AJ1lv8u6jTOKNW2yQloQMOY?e=2&preview=Table1.csv&rlkey=s71wd27c00mu6jt8wuf2isofl&dl=0

Accession name	Cultivar name	Biological status of accession	Country of origin	State/Province	Location	Latitude	Longitude	Elevation	Collecting/acquisition source	Ecological/Vegatational zone	Frequency at collecting site	ITALLIC curation	Notes (Maria)	NewLongitude	NewLatitude	OldLongitude	OldLatitude	KMDistanceMoved	GPS location changed or not	Other notes	Observations
TVu-13457	OM-03	Traditional cultivar / Landrace	Kenya	mbita division	ICIPE MBITA POINT	-0.416	34.2017	1125	Institute, Experimental station, Research			Imputed state. Updated to Blue Nile	Outside the growing region of cowpea. Institute.	-0.4310	34.2067	-0.4160	34.2017		1	Moved 1.7 km S to International Centre of Insect Phisyiology and Ecology (Icipe) in Mbita Point	Do not use because of location is an institute
TVu-13463	OM-07	Traditional cultivar / Landrace	Kenya	mbita division	ICIPE MBITA POINT	-0.416	34.2017	1125	Institute, Experimental station, Research			Imputed state. Updated to Blue Nile	Outside the growing region of cowpea. Institute.	-0.4310	34.2067	-0.4160	34.2017		1	Moved 1.7 km S to International Centre of Insect Phisyiology and Ecology (Icipe) in Mbita Point	Do not use because of location is an institute
TVu-13468	MM-1	Traditional cultivar / Landrace	Kenya	kamba	ICIPE MBITA POINT	-0.416	34.2017	1125	Institute, Experimental station, Research			Imputed state. Updated to Blue Nile	Outside the growing region of cowpea. Institute.	-0.4310	34.2067	-0.4160	34.2017		1	Moved 1.7 km S to International Centre of Insect Phisyiology and Ecology (Icipe) in Mbita Point	Do not use because of location is an institute
TVu-13470	MBITA LOCAL 4	Traditional cultivar / Landrace	Kenya	mbita district	ICIPE MBITA POINT	-0.44999	34.25	1125	Institute, Experimental station, Research			Imputed state. Updated to Blue Nile	Outside the growing region of cowpea. Institute.	-0.4310	34.2067	-0.4500	34.2500		1	Moved 5 km W to International Centre of Insect Phisyiology and Ecology (Icipe) in Mbita Point	Do not use because of location is an institute
TVu-4649	KR487	Traditional cultivar / Landrace	Nigeria			12.933333	8.1					Imputed state. Updated to Koulikoro	No info column F	12.9333	8.1000	12.9333	8.1000		0	No additional info to locate.	Do not use the KR accessions, which may stand for Kanti Rawa, who was a cowpea breeder in the ´80?
TVu-4669	KR491	Traditional cultivar / Landrace	Niger			13.033334	8.366667					Imputed state. Updated to Blue Nile	Lat/lon not matching country. Could info be recovered using line names?	13.0333	8.3667	13.0333	8.3667		0	Outside Niger (in Nigeria); no further place information	Do not use the KR accessions, which may stand for Kanti Rawa, who was a cowpea breeder in the ´80?
TVu-4672	KR491	Traditional cultivar / Landrace	Niger			13.033334	8.366667					Imputed state. Updated to Blue Nile	Lat/lon not matching country. Could info be recovered using line names?	13.0333	8.3667	13.0333	8.3667		0	Outside Niger (in Nigeria); no further place information	Do not use the KR accessions, which may stand for Kanti Rawa, who was a cowpea breeder in the ´80?
TVu-4676	KR493	Traditional cultivar / Landrace	Niger			13.033334	8.366667					Imputed state. Updated to Blue Nile	Lat/lon not matching country. Could info be recovered using line names?	13.0333	8.3667	13.0333	8.3667		0	Outside Niger (in Nigeria); no further place information	Do not use the KR accessions, which may stand for Kanti Rawa, who was a cowpea breeder in the ´80?
TVu-4696	KR495	Traditional cultivar / Landrace	Niger			13.033334	8.366667					Imputed state. Updated to Blue Nile	Lat/lon not matching country. Could info be recovered using line names?	13.0333	8.3667	13.0333	8.3667		0	Outside Niger (in Nigeria); no further place information	Do not use the KR accessions, which may stand for Kanti Rawa, who was a cowpea breeder in the ´80?
TVu-4701	KR496	Traditional cultivar / Landrace	Niger			13.033334	8.366667					Imputed state. Updated to Blue Nile	Lat/lon not matching country. Could info be recovered using line names?	13.0333	8.3667	13.0333	8.3667		0	Outside Niger (in Nigeria); no further place information	Do not use the KR accessions, which may stand for Kanti Rawa, who was a cowpea breeder in the ´80?
TVu-4708	KR496	Traditional cultivar / Landrace	Niger			13.033334	8.366667					Imputed state. Updated to Blue Nile	Lat/lon not matching country. Could info be recovered using line names?	13.0333	8.3667	13.0333	8.3667		0	Outside Niger (in Nigeria); no further place information	Do not use the KR accessions, which may stand for Kanti Rawa, who was a cowpea breeder in the ´80?
TVu-4711	KR497	Traditional cultivar / Landrace	Niger			13.033334	8.366667					Imputed state. Updated to Blue Nile	Lat/lon not matching country. Could info be recovered using line names?	13.0333	8.3667	13.0333	8.3667		0	Outside Niger (in Nigeria); no further place information	Do not use the KR accessions, which may stand for Kanti Rawa, who was a cowpea breeder in the ´80?
TVu-4732	KR500	Traditional cultivar / Landrace	Niger			12.95	8.283334					Imputed state. Updated to Blue Nile	Lat/lon not matching country. Could info be recovered using line names?	12.9500	8.2833	12.9500	8.2833		0	Not in Niger (in Nigeria); no further location info	Do not use the KR accessions, which may stand for Kanti Rawa, who was a cowpea breeder in the ´80?
TVu-4733	KR500	Traditional cultivar / Landrace	Niger			12.95	8.283334					Imputed state. Updated to Blue Nile	Lat/lon not matching country. Could info be recovered using line names?	12.9500	8.2833	12.9500	8.2833		0	Not in Niger (in Nigeria); no further location info	Do not use the KR accessions, which may stand for Kanti Rawa, who was a cowpea breeder in the ´80?
TVu-4737	KR501	Traditional cultivar / Landrace	Niger			12.95	8.283334					Imputed state. Updated to Blue Nile	Lat/lon not matching country. Could info be recovered using line names?	12.9500	8.2833	12.9500	8.2833		0	Not in Niger (in Nigeria); no further location info	Do not use the KR accessions, which may stand for Kanti Rawa, who was a cowpea breeder in the ´80?
TVu-4740	KR501	Traditional cultivar / Landrace	Niger			12.95	8.283334					Imputed state. Updated to Blue Nile	Lat/lon not matching country. Could info be recovered using line names?	12.9500	8.2833	12.9500	8.2833		0	Not in Niger (in Nigeria); no further location info	Do not use the KR accessions, which may stand for Kanti Rawa, who was a cowpea breeder in the ´80?
TVu-4745	WEEDY INTROGRESSION	Weedy	Niger			12.95	8.283334					Imputed state. Updated to Blue Nile	Lat/Lon not matching with Country (No location info)	12.9500	8.2833	12.9500	8.2833		0	Not in Niger (in Nigeria); no further location info	Do not use the KR accessions, which may stand for Kanti Rawa, who was a cowpea breeder in the ´80?
TVu-4746	WEEDY INTROGRESSION	Weedy	Niger			12.95	8.283334					Imputed state. Updated to Blue Nile	Lat/Lon not matching with Country (No location info)	12.9500	8.2833	12.9500	8.2833		0	Not in Niger (in Nigeria); no further location info	Do not use the KR accessions, which may stand for Kanti Rawa, who was a cowpea breeder in the ´80?
TVu-4747	WEEDY INTROGRESSION	Weedy	Niger			12.95	8.283334					Imputed state. Updated to Blue Nile	Lat/Lon not matching with Country (No location info)	12.9500	8.2833	12.9500	8.2833		0	Not in Niger (in Nigeria); no further location info	Do not use the KR accessions, which may stand for Kanti Rawa, who was a cowpea breeder in the ´80?
TVu-4748	WEEDY INTROGRESSION	Weedy	Niger			12.95	8.283334					Imputed state. Updated to Blue Nile	Lat/Lon not matching with Country (No location info)	12.9500	8.2833	12.9500	8.2833		0	Not in Niger (in Nigeria); no further location info	Do not use the KR accessions, which may stand for Kanti Rawa, who was a cowpea breeder in the ´80?
TVu-4759	INTROGRESSION	Weedy	Niger			12.95	8.283334					Imputed state. Updated to Blue Nile	Lat/Lon not matching with Country (No location info)	12.9500	8.2833	12.9500	8.2833		0	Not in Niger (in Nigeria); no further location info	Do not use the KR accessions, which may stand for Kanti Rawa, who was a cowpea breeder in the ´80?
TVu-4760	INTROGRESSION	Weedy	Niger			12.95	8.283334					Imputed state. Updated to Blue Nile	Lat/Lon not matching with Country (No location info)	12.9500	8.2833	12.9500	8.2833		0	Not in Niger (in Nigeria); no further location info	Do not use the KR accessions, which may stand for Kanti Rawa, who was a cowpea breeder in the ´80?
TVu-4761	INTROGRESSION	Weedy	Niger			12.95	8.283334					Imputed state. Updated to Blue Nile	Lat/Lon not matching with Country (No location info)	12.9500	8.2833	12.9500	8.2833		0	Not in Niger (in Nigeria); no further location info	Do not use the KR accessions, which may stand for Kanti Rawa, who was a cowpea breeder in the ´80?
TVu-4776	KR508	Traditional cultivar / Landrace	Niger			12.95	8.283334					Imputed state. Updated to Blue Nile	Lat/lon not matching country. Could info be recovered using line names?	12.9500	8.2833	12.9500	8.2833		0	Not in Niger (in Nigeria); no further location info	Do not use the KR accessions, which may stand for Kanti Rawa, who was a cowpea breeder in the ´80?
TVu-4783	KR509	Traditional cultivar / Landrace	Niger			12.95	8.283334					Imputed state. Updated to Blue Nile	Lat/lon not matching country. Could info be recovered using line names?	12.9500	8.2833	12.9500	8.2833		0	Not in Niger (in Nigeria); no further location info	Do not use the KR accessions, which may stand for Kanti Rawa, who was a cowpea breeder in the ´80?
TVu-4806	KR514	Traditional cultivar / Landrace	Niger			12.55	8.45					Imputed state. Updated to Blue Nile	Lat/lon not matching country. Could info be recovered using line names?	12.5500	8.4500	12.5500	8.4500		0	Not in Niger (in Nigeria); no further location information	Do not use the KR accessions, which may stand for Kanti Rawa, who was a cowpea breeder in the ´80?
TVu-4808	KR514	Traditional cultivar / Landrace	Niger			12.55	8.45					Imputed state. Updated to Blue Nile	Lat/lon not matching country. Could info be recovered using line names?	12.5500	8.4500	12.5500	8.4500		0	Not in Niger (in Nigeria); no further location information	Do not use the KR accessions, which may stand for Kanti Rawa, who was a cowpea breeder in the ´80?
TVu-4809	KR514	Traditional cultivar / Landrace	Niger			12.55	8.45					Imputed state. Updated to Blue Nile	Lat/lon not matching country. Could info be recovered using line names?	12.5500	8.4500	12.5500	8.4500		0	Not in Niger (in Nigeria); no further location information	Do not use the KR accessions, which may stand for Kanti Rawa, who was a cowpea breeder in the ´80?
TVu-4815	KR515	Traditional cultivar / Landrace	Niger			12.55	8.45					Imputed state. Updated to Blue Nile	Lat/lon not matching country. Could info be recovered using line names?	12.5500	8.4500	12.5500	8.4500		0	Not in Niger (in Nigeria); no further location information	Do not use the KR accessions, which may stand for Kanti Rawa, who was a cowpea breeder in the ´80?
TVu-4823	KR515	Traditional cultivar / Landrace	Niger			12.55	8.45					Imputed state. Updated to Blue Nile	Lat/lon not matching country. Could info be recovered using line names?	12.5500	8.4500	12.5500	8.4500		0	Not in Niger (in Nigeria); no further location information	Do not use the KR accessions, which may stand for Kanti Rawa, who was a cowpea breeder in the ´80?
TVu-4825	KR516	Traditional cultivar / Landrace	Niger			12.55	8.45					Imputed state. Updated to Blue Nile	Lat/lon not matching country. Could info be recovered using line names?	12.5500	8.4500	12.5500	8.4500		0	Not in Niger (in Nigeria); no further location information	Do not use the KR accessions, which may stand for Kanti Rawa, who was a cowpea breeder in the ´80?
TVu-4834	KR517	Traditional cultivar / Landrace	Niger			12.55	8.45					Imputed state. Updated to Blue Nile	Lat/lon not matching country. Could info be recovered using line names?	12.5500	8.4500	12.5500	8.4500		0	Not in Niger (in Nigeria); no further location information	Do not use the KR accessions, which may stand for Kanti Rawa, who was a cowpea breeder in the ´80?
TVu-4835	KR517	Traditional cultivar / Landrace	Niger			12.55	8.45					Imputed state. Updated to Blue Nile	Lat/lon not matching country. Could info be recovered using line names?	12.5500	8.4500	12.5500	8.4500		0	Not in Niger (in Nigeria); no further location information	Do not use the KR accessions, which may stand for Kanti Rawa, who was a cowpea breeder in the ´80?
TVu-4836	KR517	Traditional cultivar / Landrace	Niger			12.55	8.45					Imputed state. Updated to Blue Nile	Lat/lon not matching country. Could info be recovered using line names?	12.5500	8.4500	12.5500	8.4500		0	Not in Niger (in Nigeria); no further location information	Do not use the KR accessions, which may stand for Kanti Rawa, who was a cowpea breeder in the ´80?
TVu-4841	KR517	Traditional cultivar / Landrace	Niger			12.55	8.45					Imputed state. Updated to Blue Nile	Lat/lon not matching country. Could info be recovered using line names?	12.5500	8.4500	12.5500	8.4500		0	Not in Niger (in Nigeria); no further location information	Do not use the KR accessions, which may stand for Kanti Rawa, who was a cowpea breeder in the ´80?
TVu-4877	KR522	Traditional cultivar / Landrace	Niger			12.55	8.45					Imputed state. Updated to Blue Nile	Lat/lon not matching country. Could info be recovered using line names?	12.5500	8.4500	12.5500	8.4500		0	Not in Niger (in Nigeria); no further location information	Do not use the KR accessions, which may stand for Kanti Rawa, who was a cowpea breeder in the ´80?
TVu-4886	KR522	Traditional cultivar / Landrace	Niger			12.55	8.45					Imputed state. Updated to Blue Nile	Lat/lon not matching country. Could info be recovered using line names?	12.5500	8.4500	12.5500	8.4500		0	Not in Niger (in Nigeria); no further location information	Do not use the KR accessions, which may stand for Kanti Rawa, who was a cowpea breeder in the ´80?
TVu-4923	KR530	Traditional cultivar / Landrace	Niger			12.4667	8.4667					Imputed state. Updated to Blue Nile	Lat/lon not matching country. Could info be recovered using line names?	12.4667	8.4667	12.4667	8.4667		0	Not in Niger (in Nigeria); no further location information	Do not use the KR accessions, which may stand for Kanti Rawa, who was a cowpea breeder in the ´80?
TVu-4924	KR530	Traditional cultivar / Landrace	Niger			12.4667	8.4667					Imputed state. Updated to Blue Nile	Lat/lon not matching country. Could info be recovered using line names?	12.4667	8.4667	12.4667	8.4667		0	Not in Niger (in Nigeria); no further location information	Do not use the KR accessions, which may stand for Kanti Rawa, who was a cowpea breeder in the ´80?
TVu-4926	KR531	Traditional cultivar / Landrace	Niger			12.4667	8.4667					Imputed state. Updated to Blue Nile	Lat/lon not matching country. Could info be recovered using line names?	12.4667	8.4667	12.4667	8.4667		0	Not in Niger (in Nigeria); no further location information	Do not use the KR accessions, which may stand for Kanti Rawa, who was a cowpea breeder in the ´80?
TVu-4943	KR534	Traditional cultivar / Landrace	Niger			12.4667	8.4667					Imputed state. Updated to Blue Nile	Lat/lon not matching country. Could info be recovered using line names?	12.4667	8.4667	12.4667	8.4667		0	Not in Niger (in Nigeria); no further location information	Do not use the KR accessions, which may stand for Kanti Rawa, who was a cowpea breeder in the ´80?
TVu-4944	KR534	Traditional cultivar / Landrace	Niger			12.4667	8.4667					Imputed state. Updated to Blue Nile	Lat/lon not matching country. Could info be recovered using line names?	12.4667	8.4667	12.4667	8.4667		0	Not in Niger (in Nigeria); no further location information	Do not use the KR accessions, which may stand for Kanti Rawa, who was a cowpea breeder in the ´80?
TVu-4946	KR534	Traditional cultivar / Landrace	Niger			12.4667	8.4667					Imputed state. Updated to Blue Nile	Lat/lon not matching country. Could info be recovered using line names?	12.4667	8.4667	12.4667	8.4667		0	Not in Niger (in Nigeria); no further location information	Do not use the KR accessions, which may stand for Kanti Rawa, who was a cowpea breeder in the ´80?
TVu-4960	KR536	Traditional cultivar / Landrace	Niger			12.4667	8.4667					Imputed state. Updated to Blue Nile	Lat/lon not matching country. Could info be recovered using line names?	12.4667	8.4667	12.4667	8.4667		0	Not in Niger (in Nigeria); no further location information	Do not use the KR accessions, which may stand for Kanti Rawa, who was a cowpea breeder in the ´80?
TVu-4963	KR536	Traditional cultivar / Landrace	Niger			12.4667	8.4667					Imputed state. Updated to Blue Nile	Lat/lon not matching country. Could info be recovered using line names?	12.4667	8.4667	12.4667	8.4667		0	Not in Niger (in Nigeria); no further location information	Do not use the KR accessions, which may stand for Kanti Rawa, who was a cowpea breeder in the ´80?
TVu-4970	KR537	Traditional cultivar / Landrace	Niger			12.4667	8.4667					Imputed state. Updated to Blue Nile	Lat/lon not matching country. Could info be recovered using line names?	12.4667	8.4667	12.4667	8.4667		0	Not in Niger (in Nigeria); no further location information	Do not use the KR accessions, which may stand for Kanti Rawa, who was a cowpea breeder in the ´80?
TVu-4976	KR538	Traditional cultivar / Landrace	Niger			12.4667	8.4667					Imputed state. Updated to Blue Nile	Lat/lon not matching country. Could info be recovered using line names?	12.4667	8.4667	12.4667	8.4667		0	Not in Niger (in Nigeria); no further location information	Do not use the KR accessions, which may stand for Kanti Rawa, who was a cowpea breeder in the ´80?
TVu-4982	KR539	Traditional cultivar / Landrace	Niger			12.4667	8.4667					Imputed state. Updated to Blue Nile	Lat/lon not matching country. Could info be recovered using line names?	12.4667	8.4667	12.4667	8.4667		0	Not in Niger (in Nigeria); no further location information	Do not use the KR accessions, which may stand for Kanti Rawa, who was a cowpea breeder in the ´80?
TVu-4984	KR539	Traditional cultivar / Landrace	Niger			12.4667	8.4667					Imputed state. Updated to Blue Nile	Lat/lon not matching country. Could info be recovered using line names?	12.4667	8.4667	12.4667	8.4667		0	Not in Niger (in Nigeria); no further location information	Do not use the KR accessions, which may stand for Kanti Rawa, who was a cowpea breeder in the ´80?
TVu-4987	KR540	Traditional cultivar / Landrace	Niger			12.2167	8.5					Imputed state. Updated to Blue Nile	Lat/lon not matching country. Could info be recovered using line names?	12.2167	8.5000	12.2167	8.5000		0	Not in Niger (in Nigeria); no further location information	Do not use the KR accessions, which may stand for Kanti Rawa, who was a cowpea breeder in the ´80?
TVu-5009	KR542	Traditional cultivar / Landrace	Niger			12.2167	8.5					Imputed state. Updated to Blue Nile	Lat/lon not matching country. Could info be recovered using line names?	12.2167	8.5000	12.2167	8.5000		0	Not in Niger (in Nigeria); no further location information	Do not use the KR accessions, which may stand for Kanti Rawa, who was a cowpea breeder in the ´80?
TVu-5018	KR543	Traditional cultivar / Landrace	Niger			12.2167	8.5					Imputed state. Updated to Blue Nile	Lat/lon not matching country. Could info be recovered using line names?	12.2167	8.5000	12.2167	8.5000		0	Not in Niger (in Nigeria); no further location information	Do not use the KR accessions, which may stand for Kanti Rawa, who was a cowpea breeder in the ´80?
TVu-5020	KR543	Traditional cultivar / Landrace	Niger			12.2167	8.5					Imputed state. Updated to Blue Nile	Lat/lon not matching country. Could info be recovered using line names?	12.2167	8.5000	12.2167	8.5000		0	Not in Niger (in Nigeria); no further location information	Do not use the KR accessions, which may stand for Kanti Rawa, who was a cowpea breeder in the ´80?
TVu-5029	KR544	Traditional cultivar / Landrace	Niger			12.2167	8.5					Imputed state. Updated to Blue Nile	Lat/lon not matching country. Could info be recovered using line names?	12.2167	8.5000	12.2167	8.5000		0	Not in Niger (in Nigeria); no further location information	Do not use the KR accessions, which may stand for Kanti Rawa, who was a cowpea breeder in the ´80?
TVu-5031	KR544	Traditional cultivar / Landrace	Niger			12.2167	8.5					Imputed state. Updated to Blue Nile	Lat/lon not matching country. Could info be recovered using line names?	12.2167	8.5000	12.2167	8.5000		0	Not in Niger (in Nigeria); no further location information	Do not use the KR accessions, which may stand for Kanti Rawa, who was a cowpea breeder in the ´80?
TVu-5035	KR546	Traditional cultivar / Landrace	Niger			12.2167	8.5					Imputed state. Updated to Blue Nile	Lat/lon not matching country. Could info be recovered using line names?	12.2167	8.5000	12.2167	8.5000		0	Not in Niger (in Nigeria); no further location information	Do not use the KR accessions, which may stand for Kanti Rawa, who was a cowpea breeder in the ´80?
TVu-5040	KR546	Traditional cultivar / Landrace	Niger			12.2167	8.5					Imputed state. Updated to Blue Nile	Lat/lon not matching country. Could info be recovered using line names?	12.2167	8.5000	12.2167	8.5000		0	Not in Niger (in Nigeria); no further location information	Do not use the KR accessions, which may stand for Kanti Rawa, who was a cowpea breeder in the ´80?
TVu-5047	KR547	Traditional cultivar / Landrace	Niger			12.2167	8.5					Imputed state. Updated to Blue Nile	Lat/lon not matching country. Could info be recovered using line names?	12.2167	8.5000	12.2167	8.5000		0	Not in Niger (in Nigeria); no further location information	Do not use the KR accessions, which may stand for Kanti Rawa, who was a cowpea breeder in the ´80?
TVu-5052	KR549	Traditional cultivar / Landrace	Niger			12.2167	8.5					Imputed state. Updated to Blue Nile	Lat/lon not matching country. Could info be recovered using line names?	12.2167	8.5000	12.2167	8.5000		0	Not in Niger (in Nigeria); no further location information	Do not use the KR accessions, which may stand for Kanti Rawa, who was a cowpea breeder in the ´80?
TVu-5055	KR549	Traditional cultivar / Landrace	Niger			12.2167	8.5					Imputed state. Updated to Blue Nile	Lat/lon not matching country. Could info be recovered using line names?	12.2167	8.5000	12.2167	8.5000		0	Not in Niger (in Nigeria); no further location information	Do not use the KR accessions, which may stand for Kanti Rawa, who was a cowpea breeder in the ´80?
TVu-5057	KR549	Traditional cultivar / Landrace	Niger			12.2167	8.5					Imputed state. Updated to Blue Nile	Lat/lon not matching country. Could info be recovered using line names?	12.2167	8.5000	12.2167	8.5000		0	Not in Niger (in Nigeria); no further location information	Do not use the KR accessions, which may stand for Kanti Rawa, who was a cowpea breeder in the ´80?
TVu-5076	KR553	Traditional cultivar / Landrace	Niger			12.1333	8.4333					Imputed state. Updated to Blue Nile	Lat/lon not matching country. Could info be recovered using line names?	12.1333	8.4333	12.1333	8.4333		0	Not in Niger (in Nigeria); no further location information	Do not use the KR accessions, which may stand for Kanti Rawa, who was a cowpea breeder in the ´80?
TVu-5077	KR553	Traditional cultivar / Landrace	Niger			12.1333	8.4333					Imputed state. Updated to Blue Nile	Lat/lon not matching country. Could info be recovered using line names?	12.1333	8.4333	12.1333	8.4333		0	Not in Niger (in Nigeria); no further location information	Do not use the KR accessions, which may stand for Kanti Rawa, who was a cowpea breeder in the ´80?
TVu-5096	KR556	Traditional cultivar / Landrace	Niger			12.1333	8.4333					Imputed state. Updated to Blue Nile	Lat/lon not matching country. Could info be recovered using line names?	12.1333	8.4333	12.1333	8.4333		0	Not in Niger (in Nigeria); no further location information	Do not use the KR accessions, which may stand for Kanti Rawa, who was a cowpea breeder in the ´80?
TVu-5107	KR558	Traditional cultivar / Landrace	Niger			12.1333	8.4333					Imputed state. Updated to Blue Nile	Lat/lon not matching country. Could info be recovered using line names?	12.1333	8.4333	12.1333	8.4333		0	Not in Niger (in Nigeria); no further location information	Do not use the KR accessions, which may stand for Kanti Rawa, who was a cowpea breeder in the ´80?
TVu-5225	KR578	Traditional cultivar / Landrace	Nigeria			11.85	8.5					Imputed state. Updated to Koulikoro	No info column F	11.8500	8.5000	11.8500	8.5000		0	In Nigeria; no further location information	Do not use the KR accessions, which may stand for Kanti Rawa, who was a cowpea breeder in the ´80?
TVu-5478	KR610	Traditional cultivar / Landrace	Niger			10.116667	9.2					Lat/Lon not matching with country. It was eliminated	Lat/lon not matching country. Could info be recovered using line names?	10.1167	9.2000	10.1167	9.2000		0	Not in Niger (in Nigeria); no further location information	Do not use the KR accessions, which may stand for Kanti Rawa, who was a cowpea breeder in the ´80?
TVu-5488	KR610	Traditional cultivar / Landrace	Niger			10.116667	9.2					Lat/Lon not matching with country. It was eliminated	Lat/lon not matching country. Could info be recovered using line names?	10.1167	9.2000	10.1167	9.2000		0	Not in Niger (in Nigeria); no further location information	Do not use the KR accessions, which may stand for Kanti Rawa, who was a cowpea breeder in the ´80?
TVu-5495	KR611	Traditional cultivar / Landrace	Niger			10.116667	9.2					Lat/Lon not matching with country. It was eliminated	Lat/lon not matching country. Could info be recovered using line names?	10.1167	9.2000	10.1167	9.2000		0	Not in Niger (in Nigeria); no further location information	Do not use the KR accessions, which may stand for Kanti Rawa, who was a cowpea breeder in the ´80?
TVu-5498	KR611	Traditional cultivar / Landrace	Niger			10.116667	9.2					Lat/Lon not matching with country. It was eliminated	Lat/lon not matching country. Could info be recovered using line names?	10.1167	9.2000	10.1167	9.2000		0	Not in Niger (in Nigeria); no further location information	Do not use the KR accessions, which may stand for Kanti Rawa, who was a cowpea breeder in the ´80?
TVu-5500	KR612	Traditional cultivar / Landrace	Niger			10.116667	9.2					Lat/Lon not matching with country. It was eliminated	Lat/lon not matching country. Could info be recovered using line names?	10.1167	9.2000	10.1167	9.2000		0	Not in Niger (in Nigeria); no further location information	Do not use the KR accessions, which may stand for Kanti Rawa, who was a cowpea breeder in the ´80?
TVu-5504	KR612	Traditional cultivar / Landrace	Niger			10.116667	9.2					Lat/Lon not matching with country. It was eliminated	Lat/lon not matching country. Could info be recovered using line names?	10.1167	9.2000	10.1167	9.2000		0	Not in Niger (in Nigeria); no further location information	Do not use the KR accessions, which may stand for Kanti Rawa, who was a cowpea breeder in the ´80?
TVu-5519	KR613	Traditional cultivar / Landrace	Niger			10.116667	9.2					Lat/Lon not matching with country. It was eliminated	Lat/lon not matching country. Could info be recovered using line names?	10.1167	9.2000	10.1167	9.2000		0	Not in Niger (in Nigeria); no further location information	Do not use the KR accessions, which may stand for Kanti Rawa, who was a cowpea breeder in the ´80?
TVu-5524	KR613	Traditional cultivar / Landrace	Niger			10.116667	9.2					Lat/Lon not matching with country. It was eliminated	Lat/lon not matching country. Could info be recovered using line names?	10.1167	9.2000	10.1167	9.2000		0	Not in Niger (in Nigeria); no further location information	Do not use the KR accessions, which may stand for Kanti Rawa, who was a cowpea breeder in the ´80?
TVu-5540	KR614	Traditional cultivar / Landrace	Niger			10.116667	9.2					Lat/Lon not matching with country. It was eliminated	Lat/lon not matching country. Could info be recovered using line names?	10.1167	9.2000	10.1167	9.2000		0	Not in Niger (in Nigeria); no further location information	Do not use the KR accessions, which may stand for Kanti Rawa, who was a cowpea breeder in the ´80?
TVu-5550	KR614	Traditional cultivar / Landrace	Niger			10.116667	9.2					Lat/Lon not matching with country. It was eliminated	Lat/lon not matching country. Could info be recovered using line names?	10.1167	9.2000	10.1167	9.2000		0	Not in Niger (in Nigeria); no further location information	Do not use the KR accessions, which may stand for Kanti Rawa, who was a cowpea breeder in the ´80?
TVu-5557	KR614	Traditional cultivar / Landrace	Niger			10.116667	9.2					Lat/Lon not matching with country. It was eliminated	Lat/lon not matching country. Could info be recovered using line names?	10.1167	9.2000	10.1167	9.2000		0	Not in Niger (in Nigeria); no further location information	Do not use the KR accessions, which may stand for Kanti Rawa, who was a cowpea breeder in the ´80?
TVu-5562	KR614	Traditional cultivar / Landrace	Niger			10.116667	9.2					Lat/Lon not matching with country. It was eliminated	Lat/lon not matching country. Could info be recovered using line names?	10.1167	9.2000	10.1167	9.2000		0	Not in Niger (in Nigeria); no further location information	Do not use the KR accessions, which may stand for Kanti Rawa, who was a cowpea breeder in the ´80?
TVu-5573	KR615	Traditional cultivar / Landrace	Niger			10.116667	9.2					Lat/Lon not matching with country. It was eliminated	Lat/lon not matching country. Could info be recovered using line names?	10.1167	9.2000	10.1167	9.2000		0	Not in Niger (in Nigeria); no further location information	Do not use the KR accessions, which may stand for Kanti Rawa, who was a cowpea breeder in the ´80?
TVu-5584	KR617	Traditional cultivar / Landrace	Niger			10.116667	9.2					Lat/Lon not matching with country. It was eliminated	Lat/lon not matching country. Could info be recovered using line names?	10.1167	9.2000	10.1167	9.2000		0	Not in Niger (in Nigeria); no further location information	Do not use the KR accessions, which may stand for Kanti Rawa, who was a cowpea breeder in the ´80?
TVu-5597	KR618	Traditional cultivar / Landrace	Niger			10.116667	9.2					Lat/Lon not matching with country. It was eliminated	Lat/lon not matching country. Could info be recovered using line names?	10.1167	9.2000	10.1167	9.2000		0	Not in Niger (in Nigeria); no further location information	Do not use the KR accessions, which may stand for Kanti Rawa, who was a cowpea breeder in the ´80?
TVu-5609	KR619	Traditional cultivar / Landrace	Niger			10.116667	9.2					Lat/Lon not matching with country. It was eliminated	Lat/lon not matching country. Could info be recovered using line names?	10.1167	9.2000	10.1167	9.2000		0	Not in Niger (in Nigeria); no further location information	Do not use the KR accessions, which may stand for Kanti Rawa, who was a cowpea breeder in the ´80?
TVu-5623	KR620	Traditional cultivar / Landrace	Niger			10.116667	9.2					Lat/Lon not matching with country. It was eliminated	Lat/lon not matching country. Could info be recovered using line names?	10.1167	9.2000	10.1167	9.2000		0	Not in Niger (in Nigeria); no further location information	Do not use the KR accessions, which may stand for Kanti Rawa, who was a cowpea breeder in the ´80?
TVu-5624	KR621	Traditional cultivar / Landrace	Niger			10.116667	9.2					Lat/Lon not matching with country. It was eliminated	Lat/lon not matching country. Could info be recovered using line names?	10.1167	9.2000	10.1167	9.2000		0	Not in Niger (in Nigeria); no further location information	Do not use the KR accessions, which may stand for Kanti Rawa, who was a cowpea breeder in the ´80?
TVu-5632	KR621	Traditional cultivar / Landrace	Niger			10.116667	9.2					Lat/Lon not matching with country. It was eliminated	Lat/lon not matching country. Could info be recovered using line names?	10.1167	9.2000	10.1167	9.2000		0	Not in Niger (in Nigeria); no further location information	Do not use the KR accessions, which may stand for Kanti Rawa, who was a cowpea breeder in the ´80?
TVu-5649	KR622	Traditional cultivar / Landrace	Niger			10.116667	9.2					Lat/Lon not matching with country. It was eliminated	Lat/lon not matching country. Could info be recovered using line names?	10.1167	9.2000	10.1167	9.2000		0	Not in Niger (in Nigeria); no further location information	Do not use the KR accessions, which may stand for Kanti Rawa, who was a cowpea breeder in the ´80?
TVu-5653	KR622	Traditional cultivar / Landrace	Niger			10.116667	9.2					Lat/Lon not matching with country. It was eliminated	Lat/lon not matching country. Could info be recovered using line names?	10.1167	9.2000	10.1167	9.2000		0	Not in Niger (in Nigeria); no further location information	Do not use the KR accessions, which may stand for Kanti Rawa, who was a cowpea breeder in the ´80?
TVu-5655	KR622	Traditional cultivar / Landrace	Niger			10.116667	9.2					Lat/Lon not matching with country. It was eliminated	Lat/lon not matching country. Could info be recovered using line names?	10.1167	9.2000	10.1167	9.2000		0	Not in Niger (in Nigeria); no further location information	Do not use the KR accessions, which may stand for Kanti Rawa, who was a cowpea breeder in the ´80?
TVu-5659	KR623	Traditional cultivar / Landrace	Niger			10.116667	9.2					Lat/Lon not matching with country. It was eliminated	Lat/lon not matching country. Could info be recovered using line names?	10.1167	9.2000	10.1167	9.2000		0	Not in Niger (in Nigeria); no further location information	Do not use the KR accessions, which may stand for Kanti Rawa, who was a cowpea breeder in the ´80?
TVu-5662	KR623	Traditional cultivar / Landrace	Niger			10.116667	9.2					Lat/Lon not matching with country. It was eliminated	Lat/lon not matching country. Could info be recovered using line names?	10.1167	9.2000	10.1167	9.2000		0	Not in Niger (in Nigeria); no further location information	Do not use the KR accessions, which may stand for Kanti Rawa, who was a cowpea breeder in the ´80?
TVu-5694	KR627	Traditional cultivar / Landrace	Nigeria			10.116667	9.2					Imputed state. Updated to segou	No info column F	10.1167	9.2000	10.1167	9.2000		0	In Nigeria; no further location information	Do not use the KR accessions, which may stand for Kanti Rawa, who was a cowpea breeder in the ´80?
TVu-5721	KR627	Traditional cultivar / Landrace	Nigeria			10.116667	9.2						No info column F	10.1167	9.2000	10.1167	9.2000		0	In Nigeria; no further location information	Do not use the KR accessions, which may stand for Kanti Rawa, who was a cowpea breeder in the ´80?
TVu-5739	KR628	Traditional cultivar / Landrace	Nigeria			10.116667	9.2					Imputed state. Updated to segou	No info column F	10.1167	9.2000	10.1167	9.2000		0	In Nigeria; no further location information	Do not use the KR accessions, which may stand for Kanti Rawa, who was a cowpea breeder in the ´80?
TVu-5757	KR629	Traditional cultivar / Landrace	Nigeria			10.116667	9.2					Imputed state. Updated to segou	No info column F	10.1167	9.2000	10.1167	9.2000		0	In Nigeria; no further location information	Do not use the KR accessions, which may stand for Kanti Rawa, who was a cowpea breeder in the ´80?
TVu-5796	KR632	Traditional cultivar / Landrace	Nigeria			10.2	9.366667					Imputed state. Updated to Koulikoro	No info column F	10.2000	9.3667	10.2000	9.3667		0	In Nigeria; no further location information	Do not use the KR accessions, which may stand for Kanti Rawa, who was a cowpea breeder in the ´80?
TVu-5799	KR632	Traditional cultivar / Landrace	Nigeria			10.2	9.366667					Imputed state. Updated to sikasso	No info column F	10.2000	9.3667	10.2000	9.3667		0	In Nigeria; no further location information	Do not use the KR accessions, which may stand for Kanti Rawa, who was a cowpea breeder in the ´80?
TVu-5806	KR633	Traditional cultivar / Landrace	Nigeria			10.2	9.366667						No info column F	10.2000	9.3667	10.2000	9.3667		0	In Nigeria; no further location information	Do not use the KR accessions, which may stand for Kanti Rawa, who was a cowpea breeder in the ´80?
TVu-5828	KR634	Traditional cultivar / Landrace	Nigeria			10.2	9.366667					Imputed state. Updated to sikasso	No info column F	10.2000	9.3667	10.2000	9.3667		0	In Nigeria; no further location information	Do not use the KR accessions, which may stand for Kanti Rawa, who was a cowpea breeder in the ´80?
TVu-5874	KR636	Traditional cultivar / Landrace	Nigeria			10.2	9.366667					Imputed state. Updated to Koulikoro	No info column F	10.2000	9.3667	10.2000	9.3667		0	In Nigeria; no further location information	Do not use the KR accessions, which may stand for Kanti Rawa, who was a cowpea breeder in the ´80?
TVu-5957	KR640	Traditional cultivar / Landrace	Nigeria			10.2	9.366667					Imputed state. Updated to sikasso	No info column F	10.2000	9.3667	10.2000	9.3667		0	In Nigeria; no further location information	Do not use the KR accessions, which may stand for Kanti Rawa, who was a cowpea breeder in the ´80?
TVu-6192	KR649	Traditional cultivar / Landrace	Nigeria			10.2	9.366667					Imputed state. Updated to Koulikoro	No info column F	10.2000	9.3667	10.2000	9.3667		0	In Nigeria; no further location information	Do not use the KR accessions, which may stand for Kanti Rawa, who was a cowpea breeder in the ´80?
TVu-7190	EX TVU 4671	Traditional cultivar / Landrace	Niger			13.0333	8.3667					Imputed state. Updated to Blue Nile	Lat/lon not matching country. Could info be recovered using prior Tvu name?	13.0333	8.3667	13.0333	8.3667		0	Outside Niger (in Nigeria); no further place information	Do not use the KR accessions, which may stand for Kanti Rawa, who was a cowpea breeder in the ´80?
TVu-853	YUWA EX KAFINSOLI	Traditional cultivar / Landrace	Nigeria		YUWA EX KAFINSOLI	12.5166664	7.7333333	598				Imputed state. Updated to segou	Yuwa is 500 km south of Lat/Lon location	12.5167	7.7333	12.5167	7.7333		0	Currently located ~1.5 km N of Kafin-Soli; Yuwa is 220 km SE of location. Not enough info to update location	Do not use, not enough info to guarantee location is correct
