## Supplementary material for "Identification of genetic variation associated with high-temperature tolerance in cowpea": https://www.dropbox.com/scl/fo/u6645n1q3p8lxgrebujp6/AJ1lv8u6jTOKNW2yQloQMOY?e=2&preview=Table1.csv&rlkey=s71wd27c00mu6jt8wuf2isofl&dl=0

Chr	Position	SNP	REF	ALT	MAF
Vu01	35265694	2_41147	T	C	0.2691
Vu02	18984962	2_23980	A	C	0.2163
Vu02	20227677	2_25308	G	T	0.3673
Vu02	20244870	2_07556	T	C	0.2229
Vu02	2161789	2_40702	T	C	0.2327
Vu03	55523972	2_25127	A	G	0.3622
Vu03	38231022	2_22916	T	C	0.2531
Vu03	38214324	2_00372	T	G	0.3163
Vu04	14635703	2_30891	A	G	0.2163
Vu04	24273744	2_40224	T	C	0.3673
Vu04	12434298	2_47878	T	C	0.2691
Vu04	12460174	2_40290	C	T	0.2327
Vu05	3802677	2_19601	G	A	0.2531
Vu05	3708611	2_18508	C	T	0.2229
Vu05	3739351	2_53903	A	C	0.3163
Vu05	3835894	2_25041	G	T	0.3622
Vu05	5936454	2_27980	G	T	0.2691
Vu05	5942506	2_08871	T	C	0.2327
Vu07	26109238	2_28186	C	T	0.2163
Vu07	26137988	2_21861	A	G	0.3673
Vu07	26149694	2_48714	C	T	0.2229
Vu07	26156897	2_49476	T	C	0.3163
Vu07	26168611	2_25770	C	T	0.2531
Vu07	26173924	2_03060	A	G	0.3622
Vu08	34707621	2_00885	A	C	0.2327
Vu08	30038329	2_07072	C	T	0.3622
Vu08	7392202	2_00857	T	G	0.2691
Vu08	7405223	2_09973	C	A	0.2327
Vu08	7406627	2_29223	C	T	0.2163
Vu08	7408089	2_51987	C	T	0.3673
Vu08	7412329	2_53354	T	C	0.2229
Vu08	7419005	2_51407	C	T	0.2531
Vu08	7417594	2_52823	A	G	0.3163
Vu08	30099911	2_06639	A	G	0.2691
Vu09	38945148	2_51380	C	T	0.3673
Vu09	41247766	2_05643	A	G	0.3163
Vu09	41181696	2_25481	C	T	0.2229
Vu09	41270428	2_14464	C	A	0.2531
Vu09	31846740	2_14668	T	C	0.2163
Vu11	39324907	2_19641	C	A	0.3673
Vu11	35441960	2_25564	G	A	0.3622
Vu11	39316305	2_17698	T	C	0.2163
Vu11	35816995	2_02052	G	T	0.2691
Vu11	35817750	2_02051	C	A	0.2327
