## Supplementary material for "Identification of genetic variation associated with high-temperature tolerance in cowpea": https://www.dropbox.com/scl/fo/u6645n1q3p8lxgrebujp6/AJ1lv8u6jTOKNW2yQloQMOY?e=2&preview=Table1.csv&rlkey=s71wd27c00mu6jt8wuf2isofl&dl=0

CHR	Position	SNP	REF	ALT	ANC	Minor_Allele	MAF	TEMP	HEAT	PREC	HIGH	DRY
Vu01	1749762	2_47482	A	C	N	C	0.0871	0	0	1	0	1
Vu01	2246158	2_46746	A	C	A	C	0.046	0	0	1	0	1
Vu01	3464791	2_46701	T	C	T	C	0.0624	1	0	0	0	0
Vu01	3513467	1_0321	C	A	C	A	0.0622	0	0	1	0	0
Vu01	7200361	2_08584	T	C	T	T	0.0317	0	0	1	0	1
Vu01	20060064	2_46033	T	C	N	C	0.0881	0	0	1	0	0
Vu01	20085917	2_19054	C	T	C	T	0.0878	0	0	1	0	0
Vu01	20086155	2_32219	A	G	N	G	0.0898	0	0	1	0	0
Vu01	20149917	2_48742	C	A	C	A	0.0878	0	0	1	0	0
Vu01	20899580	2_53764	C	T	C	T	0.0663	1	1	0	0	0
Vu01	23923627	2_39167	G	A	G	G	0.1119	1	0	0	0	0
Vu01	31873361	2_21186	C	A	C	A	0.1408	0	0	1	0	0
Vu01	31877187	2_16067	A	C	A	C	0.1667	0	0	1	0	0
Vu01	34777294	2_33402	T	A	T	A	0.1963	0	0	1	0	0
Vu01	35413252	2_30503	T	C	T	C	0.3291	1	0	0	0	0
Vu01	35497589	2_30490	A	G	A	G	0.4	1	0	0	0	0
Vu01	35522755	2_08720	G	A	N	A	0.1184	1	0	1	0	1
Vu01	35523594	2_08721	A	G	N	G	0.4235	1	0	0	0	0
Vu01	36342764	2_50685	G	T	G	G	0.2776	0	0	1	0	0
Vu01	36473294	2_18049	G	A	N	A	0.0755	0	0	1	0	0
Vu01	37059652	2_19805	C	A	C	A	0.098	1	0	0	1	0
Vu01	37305549	2_08538	A	G	A	G	0.2628	1	1	0	0	0
Vu01	37989919	2_32281	T	C	T	C	0.0673	0	0	1	0	0
Vu01	38119489	2_24336	G	A	G	A	0.0327	0	0	1	0	1
Vu01	38127945	2_06755	C	T	C	T	0.0327	0	0	1	0	0
Vu01	38160206	2_01227	A	G	A	G	0.0327	0	0	1	0	0
Vu01	38161657	2_24961	A	G	A	G	0.0327	0	0	1	0	0
Vu01	38205511	2_01967	A	G	A	G	0.0327	0	0	1	0	1
Vu01	38207079	2_01966	C	A	C	A	0.0327	0	0	1	0	0
Vu01	38207276	2_36429	T	C	N	C	0.0327	0	0	1	0	0
Vu01	38207412	2_25310	G	A	G	A	0.049	0	0	1	0	0
Vu01	38810421	2_04375	T	G	T	G	0.0419	0	0	1	0	0
Vu01	40415215	2_34456	A	T	N	T	0.1082	0	0	1	0	0
Vu02	3705427	2_27382	G	A	N	A	0.0806	0	0	1	0	0
Vu02	5150084	2_38352	C	T	N	T	0.2935	0	0	1	0	0
Vu02	6663794	2_48455	A	G	A	G	0.1519	1	0	0	0	0
Vu02	18560073	2_18705	A	C	A	C	0.0408	0	0	1	0	0
Vu02	20081198	2_27286	C	T	C	T	0.2791	1	0	0	0	0
Vu02	21663218	2_45553	C	A	N	A	0.0521	0	0	1	0	0
Vu02	22158242	2_12681	G	A	G	A	0.1104	0	0	1	0	1
Vu02	23237795	2_20113	G	A	N	A	0.2827	1	0	0	0	0
Vu02	23779302	2_45825	A	G	A	G	0.1714	0	0	1	0	0
Vu02	24308686	2_06800	G	A	G	A	0.0959	0	0	1	0	0
Vu02	24315992	2_04979	C	A	C	A	0.1337	0	0	1	0	0
Vu02	27969251	2_11949	A	G	A	G	0.0126	1	0	0	0	0
Vu02	27997034	2_29346	C	T	C	T	0.0316	1	0	1	0	1
Vu02	28256283	2_34846	G	A	G	A	0.0224	0	0	1	0	0
Vu02	28555085	2_37022	C	T	C	T	0.0622	0	0	1	0	0
Vu02	29352306	2_36331	T	G	N	G	0.0439	0	1	0	0	0
Vu02	29532283	2_33252	G	C	G	C	0.149	1	0	0	0	0
Vu02	32117327	2_40600	A	G	A	G	0.09	1	0	0	0	0
Vu02	32219735	2_15285	A	C	A	A	0.4061	0	1	1	0	0
Vu02	33687680	2_31713	A	C	A	C	0.1469	1	0	0	0	0
Vu02	33688309	2_22624	G	A	G	A	0.1469	1	0	0	1	0
Vu03	1242154	1_0724	T	C	T	C	0.0297	0	0	1	0	0
Vu03	1539862	2_08389	G	A	G	G	0.0757	1	0	1	0	0
Vu03	2728376	2_33808	A	T	N	T	0.0757	0	0	1	0	0
Vu03	6095883	2_32331	T	G	T	G	0.0092	1	0	0	0	0
Vu03	10725646	2_21678	T	C	T	C	0.0082	0	0	1	0	1
Vu03	13603676	2_22614	T	C	T	C	0.0194	0	0	1	0	1
Vu03	16957748	2_37909	T	C	T	C	0.0738	1	0	1	0	0
Vu03	22883506	2_49071	C	T	C	T	0.0168	1	0	1	0	0
Vu03	24227175	2_16559	G	A	G	A	0.0653	1	0	1	0	0
Vu03	24928143	2_03849	T	C	N	C	0.1439	1	0	1	0	0
Vu03	28222649	2_25699	T	C	N	C	0.144	0	0	1	0	0
Vu03	39520479	2_26730	C	T	C	T	0.0622	1	0	1	0	0
Vu03	41692023	2_21313	G	A	G	A	0.4367	0	0	1	0	0
Vu03	43385203	2_35003	T	C	N	C	0.0879	1	0	1	0	1
Vu03	44139676	2_14879	T	C	T	C	0.1704	0	0	1	0	0
Vu03	50052425	2_13041	G	A	G	A	0.1045	0	0	1	0	0
Vu03	50079486	2_03926	G	T	G	T	0.0929	1	0	0	0	0
Vu03	50152772	2_21835	T	C	T	C	0.1166	1	0	0	1	0
Vu03	50500813	2_13577	A	G	A	G	0.3078	0	0	1	0	1
Vu03	50501125	2_13578	G	A	G	A	0.3057	0	0	1	0	0
Vu03	52171107	2_30418	C	T	C	T	0.0704	1	0	0	0	0
Vu03	54521782	2_51775	C	A	C	A	0.0745	1	0	0	0	0
Vu03	55776363	2_53751	G	A	G	A	0.1839	1	0	1	0	0
Vu03	56214764	2_07455	A	C	N	C	0.0276	0	0	1	0	1
Vu03	58498248	2_21809	T	C	T	C	0.1163	0	0	1	0	1
Vu04	610634	2_54675	C	T	C	T	0.4643	0	0	1	0	0
Vu04	640920	2_28788	G	T	N	T	0.174	0	0	1	0	0
Vu04	1965402	2_54543	C	A	N	A	0.3786	0	1	0	0	0
Vu04	5056046	2_26909	C	T	N	T	0.3742	0	0	1	0	0
Vu04	5227422	2_27951	C	T	C	T	0.3016	0	0	1	0	0
Vu04	6352629	2_08984	C	T	N	T	0.3119	0	1	0	0	0
Vu04	6508591	2_40789	A	G	A	G	0.2818	1	0	0	1	0
Vu04	8923332	2_07936	T	G	N	G	0.0912	0	0	1	0	0
Vu04	10520447	2_48810	T	C	N	T	0.1424	0	0	1	0	0
Vu04	12968785	2_25914	T	G	T	T	0.4262	1	0	0	0	0
Vu04	18958520	2_54835	T	C	N	T	0.4905	0	0	1	0	0
Vu04	25375647	2_54927	T	G	N	T	0.046	0	0	1	0	0
Vu04	27246896	2_10127	T	C	N	C	0.3898	0	0	1	0	0
Vu04	29205265	2_44343	G	A	N	A	0.3255	0	0	1	0	0
Vu04	30766973	2_45562	A	T	A	T	0.4938	1	0	0	1	0
Vu04	31724375	2_46157	A	G	A	G	0.0064	0	0	1	0	0
Vu04	31833342	2_01686	C	T	C	C	0.183	1	0	1	0	0
Vu04	32272159	2_04894	T	G	T	T	0.0276	1	0	0	0	0
Vu04	38785348	2_41373	G	T	G	G	0.2906	1	0	0	0	0
Vu04	39031038	2_34967	G	A	G	A	0.0173	1	1	0	0	0
Vu04	39788267	2_17059	A	G	N	G	0.0367	0	0	1	0	0
Vu04	40901646	2_53122	A	G	A	A	0.2901	1	0	0	0	0
Vu04	41042820	2_24629	A	C	N	A	0.002	1	0	0	1	0
Vu04	41165927	2_29414	A	G	A	A	0.293	1	0	0	0	0
Vu05	830845	2_26808	T	C	T	C	0.0521	1	0	0	0	0
Vu05	1183051	2_18177	T	C	T	T	0.4499	0	0	1	0	0
Vu05	1414510	2_16236	G	A	G	A	0.0663	0	0	1	0	0
Vu05	2102437	2_00474	T	C	T	C	0.1319	1	0	1	0	1
Vu05	2126874	2_22970	C	T	C	T	0.2337	1	0	0	0	0
Vu05	2813825	2_22630	T	C	N	C	0.0439	1	0	0	0	0
Vu05	2897156	2_15370	C	A	C	A	0.047	1	0	0	0	0
Vu05	3296655	2_26020	C	T	N	T	0.124	0	0	1	0	0
Vu05	4495946	2_00869	T	C	N	C	0.0389	0	0	1	0	0
Vu05	6444921	2_12272	G	T	G	T	0.0215	0	0	1	0	0
Vu05	6477995	2_08105	A	G	A	G	0.1656	0	0	1	0	0
Vu05	15833963	2_28218	T	C	N	C	0.0358	1	0	0	0	0
Vu05	18527458	2_48847	G	A	N	A	0.077	0	0	1	0	1
Vu05	18937766	2_49703	T	C	N	T	0.0779	0	0	1	0	0
Vu05	19684389	2_39078	C	T	N	C	0.0515	1	0	1	1	0
Vu05	28847367	2_38620	C	T	N	C	0.1084	0	0	1	0	0
Vu05	34711951	2_43375	T	C	N	T	0.4418	0	0	1	0	0
Vu05	37510695	2_53405	G	T	N	G	0.499	0	0	1	0	0
Vu05	40443330	2_00778	G	A	G	A	0.2633	0	0	1	0	0
Vu05	41941233	2_47923	A	C	N	C	0.0571	0	1	0	0	0
Vu05	42362160	2_38667	C	T	C	T	0.1724	1	0	1	0	0
Vu05	42957265	2_16292	G	A	N	G	0.1421	1	0	0	0	0
Vu05	48046242	2_53933	A	G	N	G	0.0819	0	0	1	0	0
Vu06	26984812	2_19219	C	T	N	T	0.0388	0	0	1	0	0
Vu06	31316541	2_08717	G	A	N	A	0.0779	1	0	0	1	0
Vu06	33016891	2_05731	T	C	T	C	0.0684	0	0	1	0	0
Vu06	33693564	2_13205	G	A	G	A	0.0112	0	0	1	0	1
Vu07	1684043	2_29321	C	T	C	T	0.0266	1	0	0	0	0
Vu07	1870231	2_31199	C	T	C	T	0.1404	1	0	0	0	0
Vu07	2747979	2_33595	A	T	A	T	0.0551	0	0	1	0	1
Vu07	3162508	2_19759	C	A	C	A	0.0296	0	0	1	0	0
Vu07	3695051	2_31471	C	T	C	C	0.1816	0	0	1	0	0
Vu07	4092815	2_48813	C	T	C	C	0.0541	1	0	0	0	0
Vu07	9269593	2_34849	C	T	N	T	0.0306	1	1	0	0	0
Vu07	9767214	2_46350	C	T	N	T	0.0735	1	0	0	0	0
Vu07	9940937	2_37753	T	G	N	G	0.0816	1	0	0	0	0
Vu07	15047598	2_36129	A	G	A	G	0.0327	0	0	1	0	0
Vu07	20510290	2_02451	C	T	N	T	0.0746	1	0	1	0	0
Vu07	21825887	2_53433	A	G	A	G	0.1332	1	0	0	0	0
Vu07	21917205	2_05798	T	C	N	C	0.0104	1	0	0	0	0
Vu07	34078825	2_37527	T	G	T	G	0.0224	0	0	1	0	1
Vu07	35945153	2_08936	G	A	N	A	0.0204	0	0	1	0	0
Vu07	36273791	2_32429	G	A	N	A	0.398	0	0	1	0	0
Vu07	37070412	2_41554	T	C	T	C	0.0371	0	0	1	0	0
Vu07	38022387	2_22529	T	C	T	C	0.0041	1	0	0	0	0
Vu07	39097000	2_35468	G	A	N	A	0.0286	0	0	1	0	0
Vu08	2184261	2_47766	A	G	A	G	0.0573	1	0	1	0	0
Vu08	2430047	2_29804	A	G	A	G	0.0378	0	0	1	0	0
Vu08	3013909	2_31426	G	A	G	A	0.0102	0	0	1	0	1
Vu08	7474475	2_32253	G	T	G	T	0.0429	0	0	1	0	0
Vu08	14264076	2_01300	A	G	N	A	0.0327	1	0	1	0	0
Vu08	29096856	2_35005	G	T	N	T	0.0224	1	0	1	0	0
Vu08	29382921	2_31499	T	C	T	C	0.0573	1	0	0	0	0
Vu08	29998992	2_45828	C	T	N	T	0.012	0	0	1	0	0
Vu08	30058833	2_21592	C	A	N	A	0.3283	0	0	1	0	0
Vu08	30061452	2_52015	C	T	C	T	0.3514	0	0	1	0	0
Vu08	32762011	1_0346	G	T	G	T	0.0625	1	0	1	0	0
Vu08	33654742	2_15598	C	T	C	T	0.0276	1	0	0	0	0
Vu08	34450474	2_14414	T	G	T	G	0.1296	0	0	1	0	0
Vu08	34472338	2_06881	C	T	N	T	0.2796	1	0	0	0	0
Vu08	36604153	2_21039	G	A	G	A	0.0786	0	0	1	0	0
Vu09	1494539	2_34622	T	A	T	T	0.0755	0	0	1	0	0
Vu09	6693008	2_22973	C	T	C	T	0.2602	0	0	1	0	0
Vu09	9407421	2_09797	T	C	N	C	0.4347	0	0	1	0	0
Vu09	11397510	2_55363	T	C	T	C	0.0071	1	0	0	0	0
Vu09	29042273	2_33807	G	C	G	G	0.0939	1	0	0	0	0
Vu09	29155143	2_21636	C	T	C	C	0.3119	1	0	1	0	0
Vu09	34479693	2_37055	G	A	G	A	0.0317	0	0	1	0	0
Vu09	38919581	2_12772	T	C	N	T	0.4653	0	0	1	0	0
Vu09	39412178	2_02859	T	C	T	T	0.4765	0	0	1	0	0
Vu09	42038415	2_17304	C	T	C	T	0.1276	1	0	0	0	0
Vu09	42038921	2_17305	T	C	N	C	0.1224	1	0	0	0	0
Vu10	827187	2_17742	C	A	N	A	0.3778	0	0	1	0	0
Vu10	3638450	2_44471	T	G	T	T	0.0255	1	0	0	0	0
Vu10	3692257	2_08790	T	C	T	T	0.1053	0	0	1	0	0
Vu10	3706634	2_28678	G	A	N	G	0.0224	0	0	1	0	0
Vu10	5819238	2_07349	T	C	N	T	0.049	0	0	1	0	1
Vu10	11467600	2_50505	C	A	C	C	0.1492	0	0	1	0	0
Vu10	15905268	2_26395	T	C	N	T	0.0707	1	0	0	1	0
Vu10	26213404	2_53511	C	T	C	T	0.0451	0	0	1	0	0
Vu10	29573601	2_16515	T	G	T	G	0.0409	0	0	1	0	0
Vu10	30287843	2_42194	C	T	C	T	0.0912	0	0	1	0	0
Vu10	30289038	2_46982	A	C	A	C	0.0768	0	0	1	0	0
Vu10	32184930	2_36005	C	T	C	T	0.0204	0	0	1	0	0
Vu10	33206385	2_28251	T	C	T	T	0.0316	1	0	1	1	0
Vu10	33256622	2_12107	T	C	N	T	0.0533	0	1	0	1	0
Vu10	33723049	2_30218	A	C	A	C	0.0214	1	0	1	0	0
Vu10	34039386	2_52899	T	C	N	T	0.0306	0	0	1	0	0
Vu10	34322446	2_32538	G	C	N	C	0.0602	1	0	1	0	0
Vu10	36328794	2_12353	T	C	N	C	0.2679	1	0	0	0	0
Vu10	36568274	2_22935	T	C	T	C	0.2133	1	0	1	0	0
Vu10	37888743	2_05341	C	T	N	T	0.2285	0	0	1	0	0
Vu10	37900374	2_15525	C	T	C	C	0.2342	0	0	1	0	1
Vu10	37903498	2_16395	T	C	N	T	0.1994	0	0	1	0	0
Vu10	37911114	2_05343	C	A	C	C	0.2065	0	0	1	0	0
Vu10	39177557	2_20241	A	G	A	A	0.251	0	0	1	0	0
Vu11	1043540	2_11468	T	G	T	T	0.1055	1	0	0	0	0
Vu11	8031090	2_17141	A	G	N	A	0.1166	0	0	1	0	0
Vu11	8081427	2_05966	C	T	C	T	0.4224	1	0	0	0	0
Vu11	10621444	2_55465	T	C	N	C	0.1306	0	0	1	0	0
Vu11	14786216	2_39238	G	T	N	T	0.4928	0	0	1	0	0
Vu11	26411839	2_53686	T	C	N	C	0.317	0	0	1	0	1
Vu11	27725126	2_31548	T	C	T	T	0.2515	0	1	0	0	0
Vu11	29379338	2_44135	A	G	N	A	0.1816	1	0	0	0	0
Vu11	29400475	2_48775	A	G	A	A	0.182	1	0	1	0	0
Vu11	29419637	2_07614	G	T	G	G	0.1816	1	0	0	0	0
Vu11	30635908	2_26822	T	C	T	C	0.1755	0	0	1	0	0
Vu11	34376811	2_33347	G	C	N	C	0.002	0	0	1	0	0
Vu11	36073467	2_28368	T	C	N	C	0.0102	0	0	1	0	1
Vu11	39324463	2_30990	T	G	N	G	0.227	1	0	0	0	0
Vu11	39663985	2_14130	C	T	N	T	0.0357	0	0	1	0	0
Vu11	39681843	2_19249	A	G	N	G	0.0378	0	0	1	0	0
Vu11	40321996	2_12949	T	C	N	C	0.0224	1	0	0	0	0
Vu11	40458444	2_21837	G	A	N	A	0.0102	0	0	1	0	0
Contig	10000	2_39693	A	G	NA	NA	NA	NA	NA	NA	NA	NA
Contig	114138	2_42506	T	C	NA	NA	NA	NA	NA	NA	NA	NA
