## Supplementary material for "Identification of genetic variation associated with high-temperature tolerance in cowpea": https://www.dropbox.com/scl/fo/u6645n1q3p8lxgrebujp6/AJ1lv8u6jTOKNW2yQloQMOY?e=2&preview=Table1.csv&rlkey=s71wd27c00mu6jt8wuf2isofl&dl=0

SNPName	Organism	GenBankID	ProteinID	GeneShortName	Position	Downstream	Upstream	Silent	AA1	AA2	GranthamScore	CDSPosition	Codon1	Codon2	AmbiguityCode	ProductName	Notes	RelatedGene	RelatedOrganism	ContextSequence	AlignScore	DateTime
1_0321	-	-	-	-	-	-	-	-	-	-	-	-	-	-	M	-	-	-	-	-	-	11/1/24 14:40
1_0346	Vigna unguiculata	EF514500.1	ABS72445.1	-	2	-	-	Yes	G	G	-	87	GGC	GGA	M	17.7 kDa class I small heat shock protein	-	LOC108337322	Vigna angularis	-	601	11/1/24 14:40
1_0684	Vigna unguiculata	XM_028082910.1	XP_027938711.1	LOC114193192	-	9	-	Yes	-	-	-	-	-	-	M	glutathione S-transferase-like	-	LOC106764656	Vigna radiata var. radiata	-	601	11/5/24 10:13
1_0724	Vigna unguiculata	XM_028065766.1	XP_027921567.1	LOC114179426	-	78	-	Yes	-	-	-	-	-	-	R	uncharacterized protein LOC114179426	-	LOC108346254	Vigna angularis	-	601	11/1/24 14:41
2_00372	Vigna unguiculata	XM_028062581.1	XP_027918382.1	LOC114177301	-	-	34	Yes	-	-	-	-	-	-	K	receptor-like cytosolic serine/threonine-protein kinase RBK1	-	LOC106780764	Vigna radiata var. radiata	-	597	11/5/24 10:13
2_00474	Vigna unguiculata	XM_028074034.1	XP_027929835.1	LOC114186035	1	-	-	No	K	T	78	479	AAG	ACG	Y	putative UPF0481 protein At3g02645	-	LOC128197810	Vigna angularis	-	601	11/1/24 14:43
2_00778	-	-	-	-	-	-	-	-	-	-	-	-	-	-	R	-	-	-	-	-	-	11/1/24 14:43
2_00857	-	XR_003663261.1	-	LOC114396242	-	-	-	-	-	-	-	-	-	-	K	-	-	LOC114396242	Glycine soja	-	-	11/5/24 10:13
2_00869	-	-	-	-	-	-	-	-	-	-	-	-	-	-	R	-	-	-	-	-	-	11/1/24 14:43
2_00885	-	CR954186.2	-	-	-	-	-	-	-	-	-	-	-	-	K	-	-	-	-	-	-	11/5/24 10:14
2_01227	Vigna unguiculata	XM_028061041.1	XP_027916842.1	LOC114176106	1	-	-	No	D	G	94	345	GAC	GGC	R	pectin acetylesterase 12-like	-	LOC137814872	Phaseolus vulgaris	-	478	11/1/24 14:44
2_01300	-	-	-	-	-	-	-	-	-	-	-	-	-	-	Y	-	-	-	-	-	-	11/1/24 14:44
2_01496	Vigna unguiculata	XM_028086779.1	XP_027942580.1	LOC114196214	-	98	-	Yes	-	-	-	-	-	-	R	protein MKS1	-	LOC106778886	Vigna radiata var. radiata	-	601	11/1/24 14:44
2_01686	Vigna unguiculata	XM_028069427.1	XP_027925228.1	LOC114182538	1	-	-	No	S	*	-	52	TCG	TAG	R	uncharacterized protein LOC114182538	-	LOC108346023	Vigna angularis	-	593	11/1/24 14:45
2_01893	Vigna unguiculata	XM_028084022.1	XP_027939823.1	LOC114194002	1	-	-	No	P	L	98	252	CCG	CTG	Y	GDSL esterase/lipase EXL3-like	-	LOC102667991	Glycine max	-	593	11/5/24 10:14
2_01966	Vigna unguiculata	XM_028085721.1	XP_027941522.1	LOC114195300	2	-	-	Yes	V	V	-	51	GTC	GTG	K	hydrophobic protein LTI6B-like	-	LOC124822960	Vigna umbellata	-	443	11/1/24 14:45
2_01967	Vigna unguiculata	XM_028063628.1	XP_027919429.1	LOC114177985	2	-	-	Yes	I	I	-	215	ATT	ATC	Y	pentatricopeptide repeat-containing protein At3g24000, mitochondrial-like	-	LOC108327618	Vigna angularis	-	597	11/1/24 14:45
2_02051	Glycine max	XM_041007428.1	XP_040863362.1	LOC100788303	0	-	-	No	D	Y	160	232	GAT	TAT	K	ethylene-responsive transcription factor RAP2-7 isoform X1	-	LOC100812898	Glycine max	-	410	11/5/24 10:14
2_02052	-	-	-	-	-	-	-	-	-	-	-	-	-	-	M	-	-	-	-	-	-	11/5/24 10:14
2_02451	Vigna unguiculata	XM_028082282.1	XP_027938083.1	LOC114192534	2	-	-	No	C	*	-	29	TGC	TGA	R	uncharacterized protein LOC114192534	-	LOC137829705	Phaseolus vulgaris	-	294	11/1/24 14:45
2_02754	-	-	-	-	-	-	-	-	-	-	-	-	-	-	Y	-	-	-	-	-	-	11/5/24 10:14
2_02859	-	CU041231.10	-	-	-	-	-	-	-	-	-	-	-	-	Y	-	-	-	-	-	-	11/1/24 14:46
2_03060	Caragana korshinskii	DQ812099.1	ABG89337.1	-	-	-	-	Yes	-	-	-	-	-	-	Y	Na+/H+ antiporter	Intronic	LOC108345813	Vigna angularis	-	366	11/1/24 14:46
2_03849	-	-	-	-	-	-	-	-	-	-	-	-	-	-	R	-	-	-	-	-	-	11/1/24 14:46
2_03926	-	-	-	-	-	-	-	-	-	-	-	-	-	-	K	-	-	-	-	-	-	11/1/24 14:47
2_04375	-	-	-	-	-	-	-	-	-	-	-	-	-	-	K	-	-	-	-	-	-	11/1/24 14:47
2_04389	Vigna unguiculata	XM_028048220.1	XP_027904021.1	LOC114163858	-	-	138	Yes	-	-	-	-	-	-	R	uncharacterized protein LOC114163858	-	LOC124827929	Vigna umbellata	-	601	11/1/24 14:47
2_04503	-	-	-	-	-	-	-	-	-	-	-	-	-	-	M	-	-	-	-	-	-	11/5/24 10:15
2_04894	-	AC235300.1	-	-	-	-	-	-	-	-	-	-	-	-	K	-	-	-	-	-	-	11/1/24 14:48
2_04979	-	-	-	-	-	-	-	-	-	-	-	-	-	-	M	-	-	-	-	-	-	11/1/24 14:48
2_05074	-	AC235892.2	-	-	-	-	-	-	-	-	-	-	-	-	R	-	-	-	-	-	-	11/5/24 10:15
2_05341	Vigna unguiculata	XM_028050705.1	XP_027906506.1	LOC114166052	2	-	-	Yes	L	L	-	110	CTC	CTT	Y	phosphoinositide phosphatase SAC2-like isoform X1	-	LOC108347406	Vigna angularis	-	364	11/1/24 14:48
2_05343	Vigna unguiculata	XM_028051499.1	XP_027907300.1	LOC114166719	2	-	-	Yes	L	L	-	28	TTG	TTA	M	17.4 kDa class III heat shock protein	-	LOC106774196	Vigna radiata var. radiata	-	601	11/1/24 14:48
2_05643	Vigna unguiculata	XM_028086850.1	XP_027942651.1	LOC114196262	-	228	-	Yes	-	-	-	-	-	-	R	probable galacturonosyltransferase-like 1	-	LOC137821837	Phaseolus vulgaris	-	601	11/5/24 10:15
2_05731	-	-	-	-	-	-	-	-	-	-	-	-	-	-	Y	-	-	-	-	-	-	11/1/24 14:49
2_05798	-	-	-	-	-	-	-	-	-	-	-	-	-	-	Y	-	-	-	-	-	-	11/1/24 14:49
2_05966	Prunus armeniaca	OZ046363.2	CAL2254361.1	-	-	330	-	Yes	-	-	-	-	-	-	R	-	-	-	Prunus armeniaca	-	110	11/1/24 14:49
2_06639	-	AC236233.2	-	-	-	-	-	-	-	-	-	-	-	-	Y	-	-	-	-	-	-	11/5/24 10:15
2_06755	Vigna unguiculata	XM_028059975.1	XP_027915776.1	LOC114175209	2	-	-	Yes	H	H	-	811	CAC	CAT	Y	phytochrome A-like	-	LOC124834097	Vigna umbellata	-	597	11/1/24 14:50
2_06800	Vigna unguiculata	XM_028057891.1	XP_027913692.1	LOC114173463	2	-	-	Yes	A	A	-	775	GCG	GCA	R	probable cytosolic oligopeptidase A	-	LOC137811287	Phaseolus vulgaris	-	492	11/1/24 14:50
2_06865	Vigna unguiculata	XM_028070632.1	XP_027926433.1	LOC114183562	0	-	-	No	A	T	58	52	GCC	ACC	R	uncharacterized protein LOC114183562	-	LOC128195476	Vigna angularis	-	446	11/5/24 10:16
2_06881	Glycine max	AP009561.1	BAX25290.1	WBb76L15.1	-	-	212	Yes	-	-	-	-	-	-	Y	-	-	LOC137826678	Phaseolus vulgaris	-	51	11/1/24 14:50
2_07002	Vigna unguiculata	XM_028071354.1	XP_027927155.1	LOC114184109	1	-	-	No	S	C	112	8	TCT	TGT	K	tropinone reductase homolog isoform X2	-	LOC114184063	Vigna unguiculata	-	476	11/5/24 10:16
2_07072	Vigna unguiculata	XM_028084158.1	XP_027939959.1	LOC114194102	-	-	103	Yes	-	-	-	-	-	-	Y	exocyst complex component EXO70B1-like	-	LOC137825677	Phaseolus vulgaris	-	597	11/5/24 10:16
2_07349	Vigna unguiculata	XM_028050370.1	XP_027906171.1	LOC114165787	1	-	-	No	E	A	107	383	GAA	GCA	Y	putative disease resistance protein At4g11170 isoform X3	-	LOC106773400	Vigna radiata var. radiata	-	597	11/1/24 14:50
2_07455	Glycine max	BT092755.1	ACU17075.1	-	-	342	-	Yes	-	-	-	-	-	-	M	unknown	-	LOC137807563	Phaseolus vulgaris	-	343	11/1/24 14:51
2_07556	-	-	-	-	-	-	-	-	-	-	-	-	-	-	Y	-	-	-	-	-	-	11/5/24 10:16
2_07614	-	-	-	-	-	-	-	-	-	-	-	-	-	-	K	-	-	-	-	-	-	11/1/24 14:51
2_07936	-	-	-	-	-	-	-	-	-	-	-	-	-	-	M	-	-	-	-	-	-	11/1/24 14:51
2_08105	-	AC235298.1	-	-	-	-	-	-	-	-	-	-	-	-	Y	-	-	-	-	-	-	11/1/24 14:51
2_08389	Vigna unguiculata	XM_028065118.1	XP_027920919.1	LOC114178962	2	-	-	Yes	F	F	-	68	TTC	TTT	Y	transcription repressor OFP8	-	LOC137812877	Phaseolus vulgaris	-	601	11/1/24 14:52
2_08538	Vigna unguiculata	XM_028082272.1	XP_027938073.1	LOC114192524	2	-	-	Yes	A	A	-	245	GCT	GCC	Y	uncharacterized protein LOC114192524 isoform X1	-	LOC108329558	Vigna angularis	-	601	11/1/24 14:53
2_08584	-	-	-	-	-	-	-	-	-	-	-	-	-	-	Y	-	-	-	-	-	-	11/1/24 14:54
2_08717	Vigna unguiculata	XM_028075818.1	XP_027931619.1	LOC114187544	2	-	-	No	R	S	110	195	AGG	AGC	Y	protein DMP4-like	-	LOC106775483	Vigna radiata var. radiata	-	593	11/1/24 14:55
2_08720	-	-	-	-	-	-	-	-	-	-	-	-	-	-	R	-	-	-	-	-	-	11/1/24 14:55
2_08721	-	-	-	-	-	-	-	-	-	-	-	-	-	-	R	-	-	-	-	-	-	11/1/24 14:55
2_08790	-	-	-	-	-	-	-	-	-	-	-	-	-	-	R	-	-	-	-	-	-	11/1/24 14:55
2_08871	Phaseolus vulgaris	XM_068628817.1	XP_068484918.1	LOC137823610	-	-	103	Yes	-	-	-	-	-	-	Y	disease resistance RPP13-like protein 4	-	LOC137823610	Phaseolus vulgaris	-	319	11/5/24 10:16
2_08936	Vigna unguiculata	XM_028081776.1	XP_027937577.1	LOC114192153	2	-	-	Yes	V	V	-	298	GTG	GTC	Y	beta-conglycinin beta subunit 1-like	-	LOC137827794	Phaseolus vulgaris	-	513	11/1/24 14:56
2_08984	Vigna unguiculata	XM_028067703.1	XP_027923504.1	LOC114181286	-	-	37	Yes	-	-	-	-	-	-	Y	polygalacturonase QRT3-like	-	LOC114174730	Vigna unguiculata	-	597	11/1/24 14:56
2_09210	Vigna unguiculata	XM_028084314.1	XP_027940115.1	LOC114194205	0	-	-	No	Y	N	143	38	TAC	AAC	R	transcription factor bHLH52-like	-	LOC137815336	Phaseolus vulgaris	-	589	11/5/24 10:17
2_09368	-	-	-	-	-	-	-	-	-	-	-	-	-	-	Y	-	-	-	-	-	-	11/1/24 14:56
2_09797	-	-	-	-	-	-	-	-	-	-	-	-	-	-	Y	-	-	-	-	-	-	11/1/24 14:56
2_09973	-	-	-	-	-	-	-	-	-	-	-	-	-	-	M	-	-	-	-	-	-	11/5/24 10:17
2_10127	Vigna unguiculata	XM_028068846.1	XP_027924647.1	LOC114182089	-	193	-	Yes	-	-	-	-	-	-	R	uncharacterized protein LOC114182089	-	LOC109807901	Cajanus cajan	-	589	11/1/24 14:56
2_11468	-	-	-	-	-	-	-	-	-	-	-	-	-	-	M	-	-	-	-	-	-	11/1/24 14:57
2_11664	-	-	-	-	-	-	-	-	-	-	-	-	-	-	R	-	-	-	-	-	-	11/5/24 10:17
2_11949	Vigna unguiculata	XM_028057931.1	XP_027913732.1	LOC114173489	2	-	-	Yes	T	T	-	193	ACT	ACA	R	AAA-ATPase At5g17760-like isoform X1	-	LOC106777884	Vigna radiata var. radiata	-	597	11/1/24 14:57
2_12107	-	-	-	-	-	-	-	-	-	-	-	-	-	-	Y	-	-	-	-	-	-	11/1/24 14:58
2_12272	Vigna radiata var. radiata	XM_014641998.2	XP_014497484.1	LOC106758984	0	-	-	No	P	A	27	97	CCA	GCA	K	uncharacterized protein LOC106758984	-	LOC113862475	Abrus precatorius	-	548	11/1/24 14:58
2_12353	Vigna unguiculata	XM_028052317.1	XP_027908118.1	LOC114167276	0	-	-	No	F	L	22	290	TTT	CTT	Y	cyclic nucleotide-gated ion channel 1-like isoform X2	-	LOC114167276	Vigna unguiculata	-	586	11/1/24 14:58
2_12681	Vigna unguiculata	XM_028058822.1	XP_027914623.1	LOC114174074	-	17	-	Yes	-	-	-	-	-	-	R	metalloendoproteinase 1-like	-	LOC106778693	Vigna radiata var. radiata	-	601	11/1/24 14:58
2_12772	Phaseolus vulgaris	XM_068625945.1	XP_068482046.1	LOC137821382	0	-	-	No	G	R	125	552	GGG	AGG	R	sister chromatid cohesion protein PDS5 homolog C-like isoform X3	-	LOC137821382	Phaseolus vulgaris	-	511	11/1/24 14:59
2_12949	Vigna unguiculata	XM_028056151.1	XP_027911952.1	LOC114170630	2	-	-	Yes	L	L	-	23	CTA	CTG	R	uncharacterized protein LOC114170630 isoform X2	-	LOC137819255	Phaseolus vulgaris	-	601	11/1/24 14:59
2_13041	Vigna unguiculata	XM_028064878.1	XP_027920679.1	LOC114178788	1	-	-	No	A	V	64	10	GCG	GTG	Y	leucine-rich repeat receptor-like serine/threonine-protein kinase At1g17230	-	LOC106765815	Vigna radiata var. radiata	-	601	11/1/24 14:59
2_13205	-	-	-	-	-	-	-	-	-	-	-	-	-	-	R	-	-	-	-	-	-	11/1/24 15:00
2_13520	Vigna angularis	XM_017551072.2	XP_017406561.1	LOC108319802	-	585	-	Yes	-	-	-	-	-	-	R	uncharacterized protein LOC108319802 isoform X5	-	LOC108319802	Vigna angularis	-	485	11/1/24 15:00
2_13577	Vigna unguiculata	XM_028065783.1	XP_027921584.1	LOC114179440	2	-	-	Yes	P	P	-	185	CCA	CCG	R	phosphatidylinositol glycan anchor biosynthesis class U protein	-	LOC137807977	Phaseolus vulgaris	-	369	11/1/24 15:00
2_13578	Vigna unguiculata	XM_028065783.1	XP_027921584.1	LOC114179440	0	-	-	No	V	I	29	252	GTT	ATT	R	phosphatidylinositol glycan anchor biosynthesis class U protein	-	LOC124835114	Vigna umbellata	-	601	11/1/24 15:00
2_14130	Vigna unguiculata	XM_028053614.1	XP_027909415.1	LOC114168706	2	-	-	Yes	L	L	-	105	CTC	CTA	R	transcription factor bHLH121-like	-	LOC137822362	Phaseolus vulgaris	-	597	11/1/24 15:01
2_14338	-	-	-	-	-	-	-	-	-	-	-	-	-	-	Y	-	-	-	-	-	-	11/5/24 10:17
2_14414	-	-	-	-	-	-	-	-	-	-	-	-	-	-	M	-	-	-	-	-	-	11/1/24 15:01
2_14464	Vigna unguiculata	XM_028047471.1	XP_027903272.1	LOC114163267	2	-	-	Yes	V	V	-	324	GTG	GTA	M	uncharacterized protein LOC114163267	-	LOC100788818	Glycine max	-	379	11/5/24 10:18
2_14668	Vigna unguiculata	XM_028046271.1	XP_027902072.1	LOC114162401	-	-	272	Yes	-	-	-	-	-	-	R	transcription factor SPEECHLESS	-	LOC137822298	Phaseolus vulgaris	-	597	11/5/24 10:18
2_14879	Vigna unguiculata	XM_028065774.1	XP_027921575.1	LOC114179431	2	-	-	Yes	L	L	-	123	CTT	CTA	R	probable galacturonosyltransferase-like 1	-	LOC137808369	Phaseolus vulgaris	-	581	11/1/24 15:01
2_15262	Vigna unguiculata	XM_028083711.1	XP_027939512.1	LOC114193778	1	-	-	No	S	*	-	368	TCA	TAA	R	stress response protein NST1-like	-	LOC106765069	Vigna radiata var. radiata	-	597	11/5/24 10:18
2_15263	Vigna unguiculata	XM_028083711.1	XP_027939512.1	LOC114193778	0	-	-	No	R	G	125	56	CGG	GGG	K	stress response protein NST1-like	-	LOC137816318	Phaseolus vulgaris	-	601	11/5/24 10:18
2_15285	-	-	-	-	-	-	-	-	-	-	-	-	-	-	K	-	-	-	-	-	-	11/1/24 15:01
2_15286	Vigna unguiculata	XM_028055852.1	XP_027911653.1	LOC114170374	2	-	-	Yes	R	R	-	46	CGC	CGA	R	protein SEH1	-	LOC124844838	Vigna umbellata	-	380	11/5/24 10:18
2_15370	Vigna unguiculata	XM_028070834.1	XP_027926635.1	LOC114183718	1	-	-	No	T	N	65	300	ACT	AAT	M	UDP-glycosyltransferase 83A1-like	-	LOC106758938	Vigna radiata var. radiata	-	601	11/1/24 15:02
2_15395	Vigna unguiculata	XM_028051821.1	XP_027907622.1	LOC114166935	1	-	-	No	G	A	60	342	GGC	GCC	Y	transcription factor 25	-	LOC124827654	Vigna umbellata	-	597	11/5/24 10:19
2_15525	Vigna unguiculata	XM_028052098.1	XP_027907899.1	LOC114167133	2	-	-	No	R	S	110	185	AGG	AGC	Y	40S ribosomal protein SA	-	LOC108346846	Vigna angularis	-	567	11/1/24 15:02
2_15543	-	-	-	-	-	-	-	-	-	-	-	-	-	-	K	-	-	-	-	-	-	11/1/24 15:02
2_15598	Vigna unguiculata	XM_028085693.1	XP_027941494.1	LOC114195277	-	-	-	-	-	-	-	-	-	-	R	peptide-N4-(N-acetyl-beta- glucosaminyl)asparagine amidase A	-	LOC137826932	Phaseolus vulgaris	-	21	11/1/24 15:03
2_15632	Vigna umbellata	XM_047315845.1	XP_047171801.1	LOC124839911	-	219	-	Yes	-	-	-	-	-	-	R	brassinosteroid-responsive RING protein 1-like	-	LOC137812664	Phaseolus vulgaris	-	457	11/1/24 15:03
2_15819	-	-	-	-	-	-	-	-	-	-	-	-	-	-	M	-	-	-	-	-	-	11/5/24 10:19
2_16067	-	-	-	-	-	-	-	-	-	-	-	-	-	-	K	-	-	-	-	-	-	11/1/24 15:03
2_16071	Vigna unguiculata	XM_028073454.1	XP_027929255.1	LOC114185615	2	-	-	Yes	L	L	-	17	CTG	CTC	Y	outer plastidial membrane protein porin-like	-	LOC108329516	Vigna angularis	-	234	11/5/24 10:19
2_16236	Vigna unguiculata	XM_028073976.1	XP_027929777.1	LOC114185986	2	-	-	No	R	S	110	296	AGG	AGC	Y	NAD(P)H-dependent 6'-deoxychalcone synthase-like	-	LOC106758608	Vigna radiata var. radiata	-	597	11/1/24 15:03
2_16292	-	-	-	-	-	-	-	-	-	-	-	-	-	-	R	-	-	-	-	-	-	11/1/24 15:04
2_16395	Phaseolus vulgaris	XM_068621793.1	XP_068477894.1	LOC137818390	-	-	53	Yes	-	-	-	-	-	-	Y	protein SLOW WALKER 2	-	LOC100802669	Glycine max	-	412	11/1/24 15:04
2_16515	Vigna radiata var. radiata	XM_022777964.1	XP_022633685.1	LOC106754466	-	-	1491	Yes	-	-	-	-	-	-	M	uncharacterized protein LOC106754466	-	LOC106754466	Vigna radiata var. radiata	-	384	11/1/24 15:05
2_16556	-	-	-	-	-	-	-	-	-	-	-	-	-	-	R	-	-	-	-	-	-	11/5/24 10:19
2_16559	Vigna radiata var. radiata	XM_014653962.2	XP_014509448.1	LOC106768690	1	-	-	No	A	V	64	144	GCG	GTG	Y	polyadenylate-binding protein RBP47	-	LOC137808771	Phaseolus vulgaris	-	601	11/1/24 15:05
2_17059	-	-	-	-	-	-	-	-	-	-	-	-	-	-	Y	-	-	-	-	-	-	11/1/24 15:05
2_17141	-	-	-	-	-	-	-	-	-	-	-	-	-	-	R	-	-	-	-	-	-	11/1/24 15:06
2_17304	-	-	-	-	-	-	-	-	-	-	-	-	-	-	Y	-	-	-	-	-	-	11/1/24 15:06
2_17305	Vigna unguiculata	XM_028046416.1	XP_027902217.1	LOC114162501	2	-	-	Yes	N	N	-	242	AAT	AAC	Y	uncharacterized protein LOC114162501	-	LOC108342162	Vigna angularis	-	601	11/1/24 15:06
2_17698	Vigna unguiculata	XM_028054597.1	XP_027910398.1	LOC114169443	2	-	-	Yes	L	L	-	88	TTA	TTG	R	cytochrome P450 86B1-like	-	LOC137810833	Phaseolus vulgaris	-	593	11/5/24 10:20
2_17742	Vigna unguiculata	XM_028052581.1	XP_027908382.1	LOC114167485	-	39	-	Yes	-	-	-	-	-	-	M	ethylene-responsive transcription factor 13-like	-	LOC114167485	Vigna unguiculata	-	589	11/1/24 15:07
2_18049	-	-	-	-	-	-	-	-	-	-	-	-	-	-	R	-	-	-	-	-	-	11/1/24 15:07
2_18177	Vigna unguiculata	XM_028071086.1	XP_027926887.1	LOC114183907	1	-	-	No	N	S	46	537	AAT	AGT	R	pentatricopeptide repeat-containing protein At2g39620	-	LOC124843232	Vigna umbellata	-	601	11/1/24 15:07
2_18368	Vigna unguiculata	XM_028072931.1	XP_027928732.1	LOC114185286	1	-	-	No	D	G	94	586	GAC	GGC	R	N-terminal acetyltransferase A complex auxiliary subunit NAA15-like	-	LOC137835980	Phaseolus vulgaris	-	592	11/5/24 10:20
2_18508	Vigna unguiculata	XM_028072114.1	XP_027927915.1	LOC114184807	-	-	188	Yes	-	-	-	-	-	-	Y	pectate lyase-like	-	LOC137826894	Phaseolus vulgaris	-	446	11/5/24 10:20
2_18705	Vigna unguiculata	XM_028051968.1	XP_027907769.1	LOC114167043	0	-	-	No	F	V	50	248	TTT	GTT	K	primary amine oxidase-like	-	LOC133286767	Gastrolobium bilobum	-	561	11/1/24 15:07
2_19054	-	-	-	-	-	-	-	-	-	-	-	-	-	-	Y	-	-	-	-	-	-	11/1/24 15:08
2_19219	-	-	-	-	-	-	-	-	-	-	-	-	-	-	Y	-	-	-	-	-	-	11/1/24 15:08
2_19249	Vigna radiata var. radiata	XM_022777557.1	XP_022633278.1	LOC106756318	-	650	-	Yes	-	-	-	-	-	-	Y	uncharacterized protein LOC106756318 isoform X1	-	LOC124829558	Vigna umbellata	-	439	11/1/24 15:08
2_19601	-	-	-	-	-	-	-	-	-	-	-	-	-	-	R	-	-	-	-	-	-	11/5/24 10:20
2_19641	Vigna unguiculata	XM_028056092.1	XP_027911893.1	LOC114170583	1	-	-	No	T	S	58	342	ACC	AGC	K	isoflavone 4'-O-methyltransferase-like	-	LOC137806003	Phaseolus vulgaris	-	601	11/5/24 10:20
2_19759	Vigna angularis	XM_017559100.2	XP_017414589.1	LOC108325940	-	-	429	Yes	-	-	-	-	-	-	M	villin-3 isoform X1	-	LOC137830566	Phaseolus vulgaris	-	416	11/1/24 15:08
2_19805	Vigna unguiculata	XM_028073065.1	XP_027928866.1	LOC114185372	0	-	-	No	V	F	50	211	GTC	TTC	K	uncharacterized protein LOC114185372	-	LOC124824327	Vigna umbellata	-	601	11/1/24 15:09
2_20113	Vigna radiata var. radiata	XM_014665906.2	XP_014521392.1	LOC106778027	-	-	165	Yes	-	-	-	-	-	-	R	cysteine-rich receptor-like protein kinase 2 isoform X1	-	LOC137810552	Phaseolus vulgaris	-	518	11/1/24 15:09
2_20241	Vigna angularis	XM_017555764.2	XP_017411253.2	LOC108323338	-	-	119	Yes	-	-	-	-	-	-	Y	NDR1/HIN1-like protein 13	-	LOC114167338	Vigna unguiculata	-	554	11/1/24 15:10
2_21039	Vigna unguiculata	XM_028085780.1	XP_027941581.1	LOC114195350	2	-	-	No	Q	H	24	127	CAG	CAC	Y	WRKY transcription factor 6-like	-	LOC137827269	Phaseolus vulgaris	-	453	11/1/24 15:10
2_21186	Vigna unguiculata	XM_028086675.1	XP_027942476.1	LOC114196135	-	179	-	Yes	-	-	-	-	-	-	M	histone acetyltransferase GCN5	-	LOC106757920	Vigna radiata var. radiata	-	601	11/1/24 15:10
2_21313	Vigna unguiculata	XM_028062535.1	XP_027918336.1	LOC114177261	2	-	-	Yes	A	A	-	430	GCC	GCA	R	phosphoinositide phosphatase SAC6-like	-	LOC124821423	Vigna umbellata	-	538	11/1/24 15:10
2_21401	Vigna unguiculata	XM_028076910.1	XP_027932711.1	LOC114188312	0	-	-	Yes	R	R	-	303	AGA	CGA	M	uncharacterized membrane protein At3g27390	-	LOC100803840	Glycine max	-	390	11/1/24 15:11
2_21592	-	AC236233.2	-	-	-	-	-	-	-	-	-	-	-	-	M	-	-	-	-	-	-	11/1/24 15:11
2_21636	Vigna unguiculata	XM_028048667.1	XP_027904468.1	LOC114164131	2	-	-	Yes	Q	Q	-	35	CAG	CAA	R	U-box domain-containing protein 62-like isoform X2	-	LOC124848522	Vigna umbellata	-	597	11/1/24 15:11
2_21678	-	-	-	-	-	-	-	-	-	-	-	-	-	-	Y	-	-	-	-	-	-	11/1/24 15:11
2_21760	Vigna unguiculata	XM_028067038.1	XP_027922839.1	LOC114180743	0	-	-	No	L	M	15	206	CTG	ATG	R	pentatricopeptide repeat-containing protein At5g59600-like	-	LOC124845624	Vigna umbellata	-	597	11/1/24 15:12
2_21809	Vigna unguiculata	XM_028066116.1	XP_027921917.1	LOC114179701	2	-	-	Yes	P	P	-	144	CCT	CCA	R	flavonoid 3-O-glucosyltransferase-like	-	LOC137807361	Phaseolus vulgaris	-	601	11/1/24 15:12
2_21835	Vigna unguiculata	XM_028061443.1	XP_027917244.1	LOC114176400	-	-	110	Yes	-	-	-	-	-	-	R	protein ODORANT1-like	-	LOC131605867	Vicia villosa	-	601	11/1/24 15:12
2_21837	Vigna unguiculata	XM_028052998.1	XP_027908799.1	LOC114168249	2	-	-	Yes	I	I	-	132	ATC	ATT	Y	cytochrome P450 89A2-like	-	LOC137826098	Phaseolus vulgaris	-	601	11/1/24 15:12
2_21861	Vigna unguiculata	XM_028080872.1	XP_027936673.1	LOC114191602	-	-	217	Yes	-	-	-	-	-	-	Y	vesicle-associated protein 2-2-like isoform X1	-	LOC108346047	Vigna angularis	-	597	11/5/24 10:21
2_22432	Vigna unguiculata	XM_028067935.1	XP_027923736.1	LOC114181468	1	-	-	No	R	T	71	452	AGA	ACA	Y	DNA-directed primase/polymerase protein isoform X2	-	LOC106765613	Vigna radiata var. radiata	-	497	11/1/24 15:13
2_22529	-	-	-	-	-	-	-	-	-	-	-	-	-	-	R	-	-	-	-	-	-	11/1/24 15:13
2_22614	-	-	-	-	-	-	-	-	-	-	-	-	-	-	R	-	-	-	-	-	-	11/1/24 15:13
2_22624	Vigna angularis	XM_052869331.1	XP_052725291.1	LOC128194244	2	-	-	Yes	P	P	-	143	CCA	CCG	R	classical arabinogalactan protein 9	-	LOC137810442	Phaseolus vulgaris	-	574	11/1/24 15:14
2_22630	Vigna unguiculata	XM_028072323.1	XP_027928124.1	LOC114184921	2	-	-	Yes	H	H	-	399	CAT	CAC	Y	exocyst complex component EXO70E2	-	LOC106759480	Vigna radiata var. radiata	-	597	11/1/24 15:14
2_22825	Vigna unguiculata	XM_028055962.1	XP_027911763.1	LOC114170473	1	-	-	No	V	E	121	447	GTG	GAG	M	RNA pseudouridine synthase 4, mitochondrial	-	LOC109816468	Cajanus cajan	-	601	11/5/24 10:21
2_22916	-	AC235204.1	-	-	-	-	-	-	-	-	-	-	-	-	Y	-	-	-	-	-	-	11/5/24 10:21
2_22935	Glycine soja	XM_028383573.1	XP_028239374.1	LOC114418297	2	-	-	Yes	N	N	-	16	AAC	AAT	Y	uncharacterized protein LOC114418297	-	LOC130746290	Lotus japonicus	-	353	11/1/24 15:14
2_22970	-	-	-	-	-	-	-	-	-	-	-	-	-	-	R	-	-	-	-	-	-	11/1/24 15:15
2_22973	-	-	-	-	-	-	-	-	-	-	-	-	-	-	Y	-	-	-	-	-	-	11/1/24 15:15
2_23087	Vigna unguiculata	XM_028083390.1	XP_027939191.1	LOC114193547	-	201	-	Yes	-	-	-	-	-	-	M	uncharacterized protein LOC114193547	-	LOC114193547	Vigna unguiculata	-	466	11/5/24 10:21
2_23980	Vigna unguiculata	XM_028057534.1	XP_027913335.1	LOC114173261	2	-	-	No	C	W	215	224	TGT	TGG	K	probable inactive purple acid phosphatase 1	-	LOC108335828	Vigna angularis	-	252	11/5/24 10:21
2_24336	Vigna unguiculata	XM_028057449.1	XP_027913250.1	LOC114173190	0	-	-	No	A	T	58	138	GCC	ACC	R	uncharacterized protein LOC114173190	-	LOC114398894	Glycine soja	-	597	11/1/24 15:15
2_24624	-	-	-	-	-	-	-	-	-	-	-	-	-	-	R	-	-	-	-	-	-	11/1/24 15:15
2_24629	Phaseolus vulgaris	FJ817291.1	ACZ74676.1	-	-	-	-	Yes	-	-	-	-	-	-	M	putative metal-dependent phosphohydrolase	Intronic	-	-	-	94	11/1/24 15:15
2_24961	-	-	-	-	-	-	-	-	-	-	-	-	-	-	R	-	-	-	-	-	-	11/1/24 15:16
2_25041	-	-	-	-	-	-	-	-	-	-	-	-	-	-	M	-	-	-	-	-	-	11/1/24 15:16
2_25127	-	-	-	-	-	-	-	-	-	-	-	-	-	-	Y	-	-	-	-	-	-	11/5/24 10:22
2_25170	-	-	-	-	-	-	-	-	-	-	-	-	-	-	Y	-	-	-	-	-	-	11/5/24 10:22
2_25308	-	-	-	-	-	-	-	-	-	-	-	-	-	-	K	-	-	-	-	-	-	11/5/24 10:22
2_25310	-	-	-	-	-	-	-	-	-	-	-	-	-	-	Y	-	-	-	-	-	-	11/1/24 15:16
2_25475	Glycine max	XM_006592659.4	XP_006592722.1	LOC100802769	-	-	330	Yes	-	-	-	-	-	-	R	protein SENSITIVE TO PROTON RHIZOTOXICITY 2	-	LOC100802769	Glycine max	-	423	11/1/24 15:16
2_25481	-	-	-	-	-	-	-	-	-	-	-	-	-	-	Y	-	-	-	-	-	-	11/5/24 10:22
2_25564	-	-	-	-	-	-	-	-	-	-	-	-	-	-	Y	-	-	-	-	-	-	11/1/24 15:16
2_25699	-	-	-	-	-	-	-	-	-	-	-	-	-	-	Y	-	-	-	-	-	-	11/1/24 15:17
2_25770	-	-	-	-	-	-	-	-	-	-	-	-	-	-	R	-	-	-	-	-	-	11/1/24 15:17
2_25914	-	-	-	-	-	-	-	-	-	-	-	-	-	-	K	-	-	-	-	-	-	11/1/24 15:17
2_26020	-	-	-	-	-	-	-	-	-	-	-	-	-	-	R	-	-	-	-	-	-	11/1/24 15:18
2_26395	Phaseolus vulgaris	XM_068633710.1	XP_068489811.1	LOC137827524	-	-	50	Yes	-	-	-	-	-	-	Y	plant cysteine oxidase 4 isoform X2	-	LOC124844974	Vigna umbellata	-	553	11/1/24 15:18
2_26718	-	-	-	-	-	-	-	-	-	-	-	-	-	-	R	-	-	-	-	-	-	11/5/24 10:25
2_26730	Vigna unguiculata	XM_028061302.1	XP_027917103.1	LOC114176310	-	151	-	Yes	-	-	-	-	-	-	Y	probable xyloglucan endotransglucosylase/hydrolase protein 33	-	LOC124843698	Vigna umbellata	-	601	11/1/24 15:18
2_26808	-	-	-	-	-	-	-	-	-	-	-	-	-	-	Y	-	-	-	-	-	-	11/1/24 15:18
2_26811	-	-	-	-	-	-	-	-	-	-	-	-	-	-	R	-	-	-	-	-	-	11/1/24 15:19
2_26822	-	-	-	-	-	-	-	-	-	-	-	-	-	-	Y	-	-	-	-	-	-	11/1/24 15:19
2_26909	Vigna unguiculata	XM_028068242.1	XP_027924043.1	LOC114181711	0	-	-	No	Q	K	53	204	CAA	AAA	R	uncharacterized protein LOC114181711	-	LOC137836375	Phaseolus vulgaris	-	288	11/1/24 15:19
2_27286	Vigna radiata var. radiata	XM_014637399.2	XP_014492885.1	LOC106755285	-	-	896	Yes	-	-	-	-	-	-	Y	uncharacterized protein LOC106755285	-	LOC106755285	Vigna radiata var. radiata	-	517	11/1/24 15:19
2_27382	Vigna radiata var. radiata	XM_022787165.1	XP_022642886.1	LOC111242679	0	-	-	No	A	T	58	26	GCT	ACT	R	uncharacterized protein LOC111242679	-	LOC128196744	Vigna angularis	-	280	11/1/24 15:19
2_27951	Vigna unguiculata	XM_028068811.1	XP_027924612.1	LOC114182062	2	-	-	Yes	P	P	-	170	CCC	CCA	R	polypyrimidine tract-binding protein homolog 1-like	-	LOC137836604	Phaseolus vulgaris	-	306	11/1/24 15:20
2_27980	Vigna unguiculata	XM_028072210.1	XP_027928011.1	LOC114184859	0	-	-	No	P	A	27	158	CCA	GCA	K	FT-interacting protein 3-like	-	LOC106758178	Vigna radiata var. radiata	-	601	11/5/24 10:25
2_28138	-	-	-	-	-	-	-	-	-	-	-	-	-	-	K	-	-	-	-	-	-	11/1/24 15:20
2_28186	Glycine max	XM_041013078.1	XP_040869012.1	LOC100820383	-	-	216	Yes	-	-	-	-	-	-	Y	cyclin-L1-1-like isoform X2	-	LOC100820383	Glycine max	-	349	11/5/24 10:26
2_28218	-	-	-	-	-	-	-	-	-	-	-	-	-	-	R	-	-	-	-	-	-	11/1/24 15:20
2_28251	Vigna unguiculata	XM_028050502.1	XP_027906303.1	LOC114165884	1	-	-	No	N	T	65	7	AAC	ACC	Y	uncharacterized protein LOC114165884	-	LOC106773859	Vigna radiata var. radiata	-	578	11/1/24 15:21
2_28284	Vigna unguiculata	XM_028066728.1	XP_027922529.1	LOC114180409	-	-	1655	Yes	-	-	-	-	-	-	Y	uncharacterized protein LOC114180409 isoform X2	-	LOC114185069	Vigna unguiculata	-	361	11/1/24 15:21
2_28368	Phaseolus vulgaris	XM_068642528.1	XP_068498629.1	LOC137834164	2	-	-	No	H	Q	24	593	CAT	CAA	R	probable NOT transcription complex subunit VIP2 isoform X4	-	LOC137834164	Phaseolus vulgaris	-	205	11/1/24 15:21
2_28381	-	-	-	-	-	-	-	-	-	-	-	-	-	-	Y	-	-	-	-	-	-	11/1/24 15:21
2_28678	Vigna unguiculata	XM_028052510.1	XP_027908311.1	LOC114167422	-	262	-	Yes	-	-	-	-	-	-	Y	40S ribosomal protein S6-like	-	LOC137818862	Phaseolus vulgaris	-	391	11/1/24 15:21
2_28788	-	-	-	-	-	-	-	-	-	-	-	-	-	-	K	-	-	-	-	-	-	11/1/24 15:22
2_29223	-	-	-	-	-	-	-	-	-	-	-	-	-	-	Y	-	-	-	-	-	-	11/5/24 10:26
2_29321	Vigna unguiculata	XM_028079006.1	XP_027934807.1	LOC114190210	-	-	150	Yes	-	-	-	-	-	-	R	APO protein 3, mitochondrial-like	-	LOC114190210	Vigna unguiculata	-	401	11/1/24 15:22
2_29346	-	-	-	-	-	-	-	-	-	-	-	-	-	-	Y	-	-	-	-	-	-	11/1/24 15:22
2_29414	Vigna unguiculata	XM_028067224.1	XP_027923025.1	LOC114180930	1	-	-	No	N	T	65	145	AAT	ACT	Y	F-box/LRR-repeat protein At4g14103-like	-	LOC108343762	Vigna angularis	-	597	11/1/24 15:23
2_29455	-	-	-	-	-	-	-	-	-	-	-	-	-	-	Y	-	-	-	-	-	-	11/5/24 10:26
2_29804	-	-	-	-	-	-	-	-	-	-	-	-	-	-	R	-	-	-	-	-	-	11/1/24 15:23
2_30218	-	-	-	-	-	-	-	-	-	-	-	-	-	-	K	-	-	-	-	-	-	11/1/24 15:23
2_30418	-	-	-	-	-	-	-	-	-	-	-	-	-	-	R	-	-	-	-	-	-	11/1/24 15:24
2_30490	-	-	-	-	-	-	-	-	-	-	-	-	-	-	Y	-	-	-	-	-	-	11/1/24 15:24
2_30503	-	-	-	-	-	-	-	-	-	-	-	-	-	-	Y	-	-	-	-	-	-	11/1/24 15:24
2_30578	Vigna radiata var. radiata	XM_014641587.2	XP_014497073.1	LOC106758644	-	-	-	-	-	-	-	-	-	-	R	uncharacterized protein LOC106758644 isoform X1	-	LOC106758644	Vigna radiata var. radiata	-	437	11/5/24 10:26
2_30853	-	-	-	-	-	-	-	-	-	-	-	-	-	-	K	-	-	-	-	-	-	11/5/24 10:27
2_30891	-	AC235820.2	-	-	-	-	-	-	-	-	-	-	-	-	R	-	-	-	-	-	-	11/5/24 10:27
2_30990	Vigna unguiculata	XM_028056092.1	XP_027911893.1	LOC114170583	2	-	-	Yes	L	L	-	263	CTG	CTA	M	isoflavone 4'-O-methyltransferase-like	-	LOC114170583	Vigna unguiculata	-	196	11/1/24 15:24
2_31016	-	-	-	-	-	-	-	-	-	-	-	-	-	-	K	-	-	-	-	-	-	11/5/24 10:28
2_31199	-	-	-	-	-	-	-	-	-	-	-	-	-	-	Y	-	-	-	-	-	-	11/1/24 15:24
2_31426	Vigna unguiculata	XM_028083564.1	XP_027939365.1	LOC114193677	2	-	-	Yes	T	T	-	133	ACC	ACT	Y	uncharacterized protein LOC114193677	-	LOC108337704	Vigna angularis	-	601	11/1/24 15:25
2_31471	-	XR_008248018.1	-	LOC128195990	-	-	-	-	-	-	-	-	-	-	Y	-	-	LOC128195990	Vigna angularis	-	-	11/1/24 15:25
2_31499	-	-	-	-	-	-	-	-	-	-	-	-	-	-	Y	-	-	-	-	-	-	11/1/24 15:25
2_31548	Vigna unguiculata	XM_028053425.1	XP_027909226.1	LOC114168551	-	244	-	Yes	-	-	-	-	-	-	Y	PLASMODESMATA CALLOSE-BINDING PROTEIN 5-like	-	LOC124834550	Vigna umbellata	-	441	11/1/24 15:25
2_31713	-	AC235360.1	-	-	-	-	-	-	-	-	-	-	-	-	M	-	-	-	-	-	-	11/1/24 15:26
2_31898	-	XR_003600079.1	-	LOC114167009	-	-	-	-	-	-	-	-	-	-	K	-	-	LOC114167009	Vigna unguiculata	-	-	11/5/24 10:28
2_32219	Vigna umbellata	XM_047326072.1	XP_047182028.1	LOC124848407	-	-	250	Yes	-	-	-	-	-	-	R	transcription factor TCP20	-	LOC108329640	Vigna angularis	-	565	11/1/24 15:26
2_32253	-	-	-	-	-	-	-	-	-	-	-	-	-	-	M	-	-	-	-	-	-	11/1/24 15:26
2_32281	Vigna unguiculata	XM_028071434.1	XP_027927235.1	LOC114184167	-	-	569	Yes	-	-	-	-	-	-	R	protein phosphatase 2C 32	-	LOC108329229	Vigna angularis	-	597	11/1/24 15:27
2_32331	-	-	-	-	-	-	-	-	-	-	-	-	-	-	M	-	-	-	-	-	-	11/1/24 15:27
2_32429	Vigna unguiculata	XM_028080012.1	XP_027935813.1	LOC114190934	-	46	-	Yes	-	-	-	-	-	-	R	allene oxide synthase 3-like	-	LOC108325614	Vigna angularis	-	597	11/1/24 15:27
2_32538	Vigna unguiculata	XM_028050697.1	XP_027906498.1	LOC114166044	-	-	42	Yes	-	-	-	-	-	-	S	mitogen-activated protein kinase homolog MMK2	-	LOC108321592	Vigna angularis	-	597	11/1/24 15:28
2_32541	Vigna unguiculata	XM_028086189.1	XP_027941990.1	LOC114195649	0	-	-	No	P	A	27	524	CCA	GCA	S	pentatricopeptide repeat-containing protein At1g09900-like	-	LOC108338721	Vigna angularis	-	601	11/5/24 10:28
2_33252	Vigna unguiculata	XM_028059076.1	XP_027914877.1	LOC114174265	2	-	-	Yes	T	T	-	86	ACC	ACG	S	cytochrome P450 81E8-like	-	LOC108335141	Vigna angularis	-	597	11/1/24 15:28
2_33347	Vigna unguiculata	AY257179.1	AAP13565.1	-	2	-	-	No	L	F	22	33	TTG	TTC	S	lethal leaf spot 1-like protein	-	LOC106756471	Vigna radiata var. radiata	-	597	11/1/24 15:28
2_33384	Vigna unguiculata	XM_028085170.1	XP_027940971.1	LOC114194769	1	-	-	No	C	Y	194	128	TGT	TAT	W	tubulin beta chain-like	-	LOC137816319	Phaseolus vulgaris	-	222	11/5/24 10:28
2_33402	-	-	-	-	-	-	-	-	-	-	-	-	-	-	W	-	-	-	-	-	-	11/1/24 15:28
2_33502	Vigna unguiculata	XM_028073415.1	XP_027929216.1	LOC114185589	2	-	-	No	D	E	45	309	GAC	GAG	S	xyloglucan galactosyltransferase MUR3-like	-	LOC108323263	Vigna angularis	-	601	11/1/24 15:29
2_33595	-	-	-	-	-	-	-	-	-	-	-	-	-	-	W	-	-	-	-	-	-	11/1/24 15:29
2_33807	Vigna unguiculata	XM_028046943.1	XP_027902744.1	LOC114162928	-	-	6	Yes	-	-	-	-	-	-	S	uncharacterized protein LOC114162928	-	LOC137821021	Phaseolus vulgaris	-	601	11/1/24 15:29
2_33808	Vigna radiata var. radiata	XM_014651728.2	XP_014507214.1	LOC106766933	-	-	274	Yes	-	-	-	-	-	-	W	uncharacterized protein LOC106766933 isoform X3	-	LOC106766933	Vigna radiata var. radiata	-	320	11/1/24 15:29
2_34327	Vigna unguiculata	XM_028046901.1	XP_027902702.1	LOC114162904	-	185	-	Yes	-	-	-	-	-	-	W	mitotic-spindle organizing protein 1B-like	-	LOC124828203	Vigna umbellata	-	601	11/1/24 15:30
2_34456	-	-	-	-	-	-	-	-	-	-	-	-	-	-	W	-	-	-	-	-	-	11/1/24 15:30
2_34622	-	-	-	-	-	-	-	-	-	-	-	-	-	-	W	-	-	-	-	-	-	11/1/24 15:30
2_34846	-	-	-	-	-	-	-	-	-	-	-	-	-	-	Y	-	-	-	-	-	-	11/1/24 15:31
2_34849	-	-	-	-	-	-	-	-	-	-	-	-	-	-	Y	-	-	-	-	-	-	11/1/24 15:31
2_34967	Vigna unguiculata	XM_028069087.1	XP_027924888.1	LOC114182259	0	-	-	No	V	I	29	475	GTT	ATT	R	K(+) efflux antiporter 5	-	LOC108345729	Vigna angularis	-	515	11/1/24 15:31
2_35003	Vigna unguiculata	XM_028061666.1	XP_027917467.1	LOC114176583	0	-	-	No	S	G	56	174	AGC	GGC	R	salicylate carboxymethyltransferase-like	-	LOC137808408	Phaseolus vulgaris	-	512	11/1/24 15:32
2_35005	Phaseolus vulgaris	XM_068630003.1	XP_068486104.1	LOC137824371	-	-	459	Yes	-	-	-	-	-	-	M	potassium transporter 1	-	LOC137824371	Phaseolus vulgaris	-	349	11/1/24 15:32
2_35468	Vigna unguiculata	XM_028081175.1	XP_027936976.1	LOC114191782	1	-	-	No	T	I	89	261	ACA	ATA	Y	protein trichome birefringence-like 36	-	LOC106771113	Vigna radiata var. radiata	-	601	11/1/24 15:32
2_36005	Vigna radiata var. radiata	XM_014667431.2	XP_014522917.1	LOC106779337	2	-	-	Yes	L	L	-	306	TTG	TTA	R	glyoxylate/hydroxypyruvate reductase HPR3	-	LOC137819130	Phaseolus vulgaris	-	529	11/1/24 15:32
2_36129	-	AP010410.1	-	-	-	-	-	-	-	-	-	-	-	-	Y	-	-	-	-	-	-	11/1/24 15:33
2_36331	-	AC170860.16	-	-	-	-	-	-	-	-	-	-	-	-	K	-	-	-	-	-	-	11/1/24 15:33
2_36429	-	-	-	-	-	-	-	-	-	-	-	-	-	-	R	-	-	-	-	-	-	11/1/24 15:33
2_37022	Vigna unguiculata	XM_028058538.1	XP_027914339.1	LOC114173879	-	-	192	Yes	-	-	-	-	-	-	R	UPF0496 protein At2g18630-like	-	LOC124828946	Vigna umbellata	-	583	11/1/24 15:34
2_37055	-	XR_008248437.1	-	LOC108331943	-	-	-	-	-	-	-	-	-	-	R	-	-	LOC108331943	Vigna angularis	-	-	11/1/24 15:34
2_37527	Vigna unguiculata	XM_028078303.1	XP_027934104.1	LOC114189673	0	-	-	No	F	I	21	467	TTT	ATT	M	nuclear pore complex protein NUP214 isoform X1	-	LOC137827685	Phaseolus vulgaris	-	275	11/1/24 15:34
2_37753	-	-	-	-	-	-	-	-	-	-	-	-	-	-	M	-	-	-	-	-	-	11/1/24 15:36
2_37909	Prunus armeniaca	OZ046364.2	CAL2260183.1	-	-	-	246	Yes	-	-	-	-	-	-	Y	-	-	-	Prunus armeniaca	-	68	11/1/24 23:36
2_38352	-	-	-	-	-	-	-	-	-	-	-	-	-	-	R	-	-	-	-	-	-	11/1/24 23:36
2_38620	-	-	-	-	-	-	-	-	-	-	-	-	-	-	R	-	-	-	-	-	-	11/1/24 23:36
2_38667	-	-	-	-	-	-	-	-	-	-	-	-	-	-	R	-	-	-	-	-	-	11/1/24 23:36
2_39078	-	-	-	-	-	-	-	-	-	-	-	-	-	-	R	-	-	-	-	-	-	11/1/24 23:36
2_39167	-	XR_003599139.1	-	LOC114162100	-	-	-	-	-	-	-	-	-	-	Y	-	-	LOC114162100	Vigna unguiculata	-	-	11/1/24 23:37
2_39238	-	-	-	-	-	-	-	-	-	-	-	-	-	-	M	-	-	-	-	-	-	11/1/24 23:37
2_40224	Vigna unguiculata	XM_028066940.1	XP_027922741.1	LOC114180638	2	-	-	Yes	E	E	-	247	GAA	GAG	R	protein FAR1-RELATED SEQUENCE 5-like	-	LOC114288112	Camellia sinensis	-	503	11/5/24 10:28
2_40290	-	-	-	-	-	-	-	-	-	-	-	-	-	-	Y	-	-	-	-	-	-	11/5/24 10:29
2_40600	Vigna unguiculata	XM_028059562.1	XP_027915363.1	LOC114174720	2	-	-	No	F	L	22	415	TTT	TTA	R	cation/H(+) antiporter 18-like	-	LOC108320374	Vigna angularis	-	583	11/1/24 23:37
2_40702	Phaseolus vulgaris	HG964426.1	CDN96902.1	-	-	-	2524	Yes	-	-	-	-	-	-	Y	hypothetical protein	-	-	-	-	74	11/1/24 23:37
2_40789	-	-	-	-	-	-	-	-	-	-	-	-	-	-	Y	-	-	-	-	-	-	11/1/24 23:37
2_40911	-	-	-	-	-	-	-	-	-	-	-	-	-	-	R	-	-	-	-	-	-	11/5/24 10:29
2_41147	Vigna unguiculata	XM_028071277.1	XP_027927078.1	LOC114184043	-	649	-	Yes	-	-	-	-	-	-	R	pentatricopeptide repeat-containing protein At5g48910-like	-	LOC114184043	Vigna unguiculata	-	308	11/5/24 10:29
2_41373	-	-	-	-	-	-	-	-	-	-	-	-	-	-	M	-	-	-	-	-	-	11/1/24 23:37
2_41554	-	AC235177.1	-	-	-	-	-	-	-	-	-	-	-	-	R	-	-	-	-	-	-	11/1/24 23:38
2_41585	-	-	-	-	-	-	-	-	-	-	-	-	-	-	R	-	-	-	-	-	-	11/5/24 10:29
2_41708	-	-	-	-	-	-	-	-	-	-	-	-	-	-	Y	-	-	-	-	-	-	11/1/24 23:38
2_42020	-	-	-	-	-	-	-	-	-	-	-	-	-	-	R	-	-	-	-	-	-	11/5/24 10:29
2_42194	Vigna umbellata	XM_047326821.1	XP_047182777.1	LOC124848989	-	90	-	Yes	-	-	-	-	-	-	R	5-OH-xanthotoxin synthase-like	-	LOC124820386	Vigna umbellata	-	347	11/1/24 23:38
2_43247	-	-	-	-	-	-	-	-	-	-	-	-	-	-	Y	-	-	-	-	-	-	11/1/24 23:38
2_43375	-	-	-	-	-	-	-	-	-	-	-	-	-	-	R	-	-	-	-	-	-	11/1/24 23:38
2_44135	-	XR_003602698.1	-	LOC114174690	-	-	-	-	-	-	-	-	-	-	R	-	-	LOC114174690	Vigna unguiculata	-	-	11/1/24 23:38
2_44343	-	-	-	-	-	-	-	-	-	-	-	-	-	-	R	-	-	-	-	-	-	11/1/24 23:39
2_44471	Vigna unguiculata	XM_028051746.1	XP_027907547.1	LOC114166871	2	-	-	Yes	S	S	-	716	TCT	TCA	M	protein transport protein SEC23	-	LOC100803793	Glycine max	-	288	11/1/24 23:39
2_45553	-	-	-	-	-	-	-	-	-	-	-	-	-	-	K	-	-	-	-	-	-	11/1/24 23:39
2_45562	-	-	-	-	-	-	-	-	-	-	-	-	-	-	W	-	-	-	-	-	-	11/1/24 23:39
2_45825	Vigna angularis	XM_052872780.1	XP_052728740.1	LOC128195405	-	-	-	-	-	-	-	-	-	-	R	secreted RxLR effector protein 161-like	-	LOC128195405	Vigna angularis	-	280	11/1/24 23:40
2_45828	-	AC167958.42	-	-	-	-	-	-	-	-	-	-	-	-	R	-	-	-	-	-	-	11/1/24 23:40
2_46033	-	-	-	-	-	-	-	-	-	-	-	-	-	-	Y	-	-	-	-	-	-	11/1/24 23:40
2_46140	-	-	-	-	-	-	-	-	-	-	-	-	-	-	R	-	-	-	-	-	-	11/5/24 10:30
2_46157	-	-	-	-	-	-	-	-	-	-	-	-	-	-	Y	-	-	-	-	-	-	11/1/24 23:41
2_46350	-	-	-	-	-	-	-	-	-	-	-	-	-	-	Y	-	-	-	-	-	-	11/1/24 23:41
2_46609	-	-	-	-	-	-	-	-	-	-	-	-	-	-	Y	-	-	-	-	-	-	11/1/24 23:41
2_46701	Vigna unguiculata	XM_028064693.1	XP_027920494.1	LOC114178659	1	-	-	No	V	A	64	70	GTG	GCG	Y	two-component response regulator ORR9-like	-	LOC108333437	Vigna angularis	-	244	11/1/24 23:41
2_46746	-	-	-	-	-	-	-	-	-	-	-	-	-	-	M	-	-	-	-	-	-	11/1/24 23:42
2_46982	Vigna unguiculata	XM_028052546.1	XP_027908347.1	LOC114167452	1	-	-	No	L	R	102	208	CTG	CGG	K	cytochrome P450 71A1-like	-	LOC114405912	Glycine soja	-	335	11/1/24 23:42
2_47482	Vigna unguiculata	XM_028061787.1	XP_027917588.1	LOC114176673	1	-	-	No	V	E	121	829	GTA	GAA	M	DNA replication ATP-dependent helicase/nuclease DNA2	-	LOC106762553	Vigna radiata var. radiata	-	364	11/1/24 23:42
2_47766	-	-	-	-	-	-	-	-	-	-	-	-	-	-	R	-	-	-	-	-	-	11/1/24 23:42
2_47878	-	-	-	-	-	-	-	-	-	-	-	-	-	-	R	-	-	-	-	-	-	11/5/24 10:31
2_47923	-	-	-	-	-	-	-	-	-	-	-	-	-	-	M	-	-	-	-	-	-	11/1/24 23:43
2_48455	-	-	-	-	-	-	-	-	-	-	-	-	-	-	Y	-	-	-	-	-	-	11/1/24 23:43
2_48714	-	-	-	-	-	-	-	-	-	-	-	-	-	-	Y	-	-	-	-	-	-	11/5/24 10:31
2_48742	-	AC236296.1	-	-	-	-	-	-	-	-	-	-	-	-	K	-	-	-	-	-	-	11/1/24 23:43
2_48775	-	-	-	-	-	-	-	-	-	-	-	-	-	-	Y	-	-	-	-	-	-	11/1/24 23:43
2_48810	Vigna angularis	XM_052873408.1	XP_052729368.1	LOC128195514	2	-	-	Yes	F	F	-	759	TTT	TTC	Y	uncharacterized protein LOC128195514	-	LOC128195513	Vigna angularis	-	380	11/1/24 23:43
2_48813	-	-	-	-	-	-	-	-	-	-	-	-	-	-	R	-	-	-	-	-	-	11/1/24 23:44
2_48847	-	-	-	-	-	-	-	-	-	-	-	-	-	-	Y	-	-	-	-	-	-	11/1/24 23:44
2_49015	Vigna unguiculata	XM_028070278.1	XP_027926079.1	LOC114183305	2	-	-	Yes	Y	Y	-	108	TAC	TAT	Y	uncharacterized protein LOC114183305	-	LOC109801766	Cajanus cajan	-	593	11/5/24 10:31
2_49071	Vigna umbellata	PP942117.1	XCA55366.1	nad1	-	839	-	Yes	-	-	-	-	-	-	R	NADH dehydrogenase subunit 1	-	atp8	Pueraria montana var. thomsonii	-	51	11/1/24 23:44
2_49476	-	-	-	-	-	-	-	-	-	-	-	-	-	-	Y	-	-	-	-	-	-	11/5/24 10:31
2_49703	-	-	-	-	-	-	-	-	-	-	-	-	-	-	Y	-	-	-	-	-	-	11/1/24 23:44
2_50505	-	-	-	-	-	-	-	-	-	-	-	-	-	-	K	-	-	-	-	-	-	11/1/24 23:44
2_50685	-	-	-	-	-	-	-	-	-	-	-	-	-	-	K	-	-	-	-	-	-	11/1/24 23:45
2_50899	Vigna unguiculata	XM_028056246.1	XP_027912047.1	LOC114170707	2	-	-	No	N	K	94	772	AAC	AAA	R	uncharacterized protein LOC114170707	-	LOC137833470	Phaseolus vulgaris	-	305	11/5/24 10:31
2_51380	-	-	-	-	-	-	-	-	-	-	-	-	-	-	R	-	-	-	-	-	-	11/1/24 23:45
2_51407	-	-	-	-	-	-	-	-	-	-	-	-	-	-	R	-	-	-	-	-	-	11/5/24 10:31
2_51775	-	-	-	-	-	-	-	-	-	-	-	-	-	-	M	-	-	-	-	-	-	11/1/24 23:45
2_51987	Vigna unguiculata	XM_028084855.1	XP_027940656.1	LOC114194544	2	-	-	Yes	L	L	-	586	CTC	CTT	Y	pleiotropic drug resistance protein 1-like isoform X2	-	LOC108319271	Vigna angularis	-	601	11/5/24 10:32
2_52015	-	-	-	-	-	-	-	-	-	-	-	-	-	-	Y	-	-	-	-	-	-	11/1/24 23:45
2_52823	-	-	-	-	-	-	-	-	-	-	-	-	-	-	R	-	-	-	-	-	-	11/5/24 10:32
2_52899	Vigna umbellata	XM_047320578.1	XP_047176534.1	LOC124843763	-	-	85	Yes	-	-	-	-	-	-	R	calmodulin-binding receptor-like cytoplasmic kinase 2	-	LOC114165043	Vigna unguiculata	-	576	11/1/24 23:45
2_53122	-	-	-	-	-	-	-	-	-	-	-	-	-	-	Y	-	-	-	-	-	-	11/1/24 23:45
2_53354	-	-	-	-	-	-	-	-	-	-	-	-	-	-	R	-	-	-	-	-	-	11/5/24 10:32
2_53405	-	-	-	-	-	-	-	-	-	-	-	-	-	-	K	-	-	-	-	-	-	11/1/24 23:46
2_53433	-	-	-	-	-	-	-	-	-	-	-	-	-	-	R	-	-	-	-	-	-	11/1/24 23:46
2_53511	Vigna unguiculata	XM_028050577.1	XP_027906378.1	LOC114165938	-	375	-	Yes	-	-	-	-	-	-	R	putative disease resistance protein At3g14460	-	LOC114165938	Vigna unguiculata	-	388	11/1/24 23:46
2_53686	-	-	-	-	-	-	-	-	-	-	-	-	-	-	R	-	-	-	-	-	-	11/1/24 23:46
2_53751	-	XR_003600787.1	-	LOC114168921	-	-	-	-	-	-	-	-	-	-	Y	-	-	LOC114168921	Vigna unguiculata	-	-	11/1/24 23:46
2_53764	-	-	-	-	-	-	-	-	-	-	-	-	-	-	R	-	-	-	-	-	-	11/1/24 23:47
2_53903	-	-	-	-	-	-	-	-	-	-	-	-	-	-	K	-	-	-	-	-	-	11/5/24 10:32
2_53933	-	-	-	-	-	-	-	-	-	-	-	-	-	-	R	-	-	-	-	-	-	11/1/24 23:47
2_54543	-	-	-	-	-	-	-	-	-	-	-	-	-	-	M	-	-	-	-	-	-	11/1/24 23:47
2_54675	-	-	-	-	-	-	-	-	-	-	-	-	-	-	R	-	-	-	-	-	-	11/1/24 23:47
2_54794	-	-	-	-	-	-	-	-	-	-	-	-	-	-	Y	-	-	-	-	-	-	11/5/24 10:33
2_54835	-	-	-	-	-	-	-	-	-	-	-	-	-	-	R	-	-	-	-	-	-	11/1/24 23:48
2_54927	-	-	-	-	-	-	-	-	-	-	-	-	-	-	M	-	-	-	-	-	-	11/1/24 23:48
2_55363	-	-	-	-	-	-	-	-	-	-	-	-	-	-	R	-	-	-	-	-	-	11/1/24 23:48
2_55465	-	-	-	-	-	-	-	-	-	-	-	-	-	-	Y	-	-	-	-	-	-	11/1/24 23:48
